# Refining the transcriptome of the human malaria parasite *Plasmodium falciparum* using amplification-free RNA-seq

**DOI:** 10.1101/852038

**Authors:** Lia Chappell, Philipp Ross, Lindsey Orchard, Thomas D. Otto, Matthew Berriman, Julian C. Rayner, Manuel Llinás

**Affiliations:** Wellcome Sanger Institute, Wellcome Genome Campus, Cambridge CB10 1SA, United Kingdom; Department of Biochemistry & Molecular Biology and Huck Center for Malaria Research, Pennsylvania State University, University Park, PA USA 16802; Department of Biochemistry and Molecular Biology, The University of Chicago, Chicago, IL USA 60637; Institute of Infection, Immunity and Inflammation, MVLS, University of Glasgow, Glasgow G12 8TA United Kingdom; Cambridge Institute for Medical Research, University of Cambridge, Cambridge CB2 0XY, United Kingdom; Department of Chemistry, Pennsylvania State University, University Park, PA USA 16802

## Abstract

*Plasmodium* parasites undergo several major developmental transitions during their complex lifecycle, which are enabled by precisely ordered gene expression programs. Transcriptomes from the 48-hour blood stages of the major human malaria parasite *Plasmodium falciparum* have been described using cDNA microarrays and RNA-seq, but these assays have not always performed well within non-coding regions, where the AT-content is often 90-95%. We developed a directional, amplification-free RNA-seq protocol (DAFT-seq) to reduce bias against AT-rich cDNA, which we have applied to three strains of *P. falciparum* (3D7, HB3 and IT). While strain-specific differences were detected, overall there is strong conservation between the transcriptional profiles. For the 3D7 reference strain, transcription was detected from 89% of the genome, with over 75% of the genome transcribed into mRNAs. These datasets allowed us to refine the 5’ and 3’ untranslated regions (UTRs), which can be variable, long (>1,000 nt), and often overlap those of adjacent transcripts. We also find that transcription from bidirectional promoters frequently results in non-coding, antisense transcripts. By capturing the 5’ ends of mRNAs, we reveal both constant and dynamic use of transcriptional start sites across the intraerythrocytic developmental cycle resulting in an updated view of the *P. falciparum* transcriptome.
