## Supplementary tables for "Refining the transcriptome of the human malaria parasite *Plasmodium falciparum* using amplification-free RNA-seq": Table_S1_ Number of DAFT-seq reads mapped to 3D7_v3 genome.xlsx

### Sheet: Sheet1
###### Chappell et al. 2019; Table S1: Number of DAFT-seq reads mapped to 3D7_v3 genome
Sample	Mapped reads
3D7_TP1	11149856
3D7_TP2	14364843
3D7_TP3	14103405
3D7_TP4	14207818
3D7_TP5	13501970
3D7_TP6	13479019
3D7_TP7	13891468
HB3_TP1	11445611
HB3_TP2	14097395
HB3_TP3	15967049
HB3_TP4	11612279
HB3_TP5	11776054
HB3_TP6	15844441
HB3_TP7	12219457
IT_TP1	9840454
IT_TP2	11314576
IT_TP3	11246643
IT_TP4	10313587
IT_TP5	10337722
IT_TP6	8405121
IT_TP7	11731363
