## Supplementary tables for "Refining the transcriptome of the human malaria parasite *Plasmodium falciparum* using amplification-free RNA-seq": Table_S10_3D7.Number of TSS used per gene in 5UTR-seq data set using Tag clusters.xlsx

### Sheet: Table_1.tsv
###### Chappell et al. 2019; Table S10: Number of TSS used per gene in 5UTR-seq data set, based on Tag Clusters (TCs)
Time point	Mean	Median	Minimum	Maximum
1	1.92702	1	1	11
2	1.81927	1	1	11
3	1.91007	1	1	14
4	1.65045	1	1	12
5	1.78299	1	1	13
6	1.82326	1	1	11
7	1.86921	1	1	11
