## Supplementary tables for "Refining the transcriptome of the human malaria parasite *Plasmodium falciparum* using amplification-free RNA-seq": Table_S18_3D7.Putative_TSS-associated_ncRNAs.xlsx

### Sheet: Table_S18_ 3D7.Putative_TSS-ass
###### Chappell et al. 2019; Table S18: Putative TSS-associated ncRNA identified in 3D7 (based on DAFT-seq coverage and positions of 5' UTRs)
###### Remove the first few rows to convert to a gff format
###### Columns: 1.Sequence (chromosome); 2.Source (software); 3. Feature (e.g. "gene" or "exon"); 4. Start (where first base is 1); 5. End; 6. Score (not used); 7. Strand (+ or -); 8. Phase (for CDS features); 9. Attributes (other information)
##sequence-region Pf3D7_01_v3 1 640851
##sequence-region Pf3D7_02_v3 1 947102
##sequence-region Pf3D7_03_v3 1 1067971
##sequence-region Pf3D7_04_v3 1 1200490
##sequence-region Pf3D7_05_v3 1 1343557
##sequence-region Pf3D7_06_v3 1 1418242
##sequence-region Pf3D7_07_v3 1 1445207
##sequence-region Pf3D7_08_v3 1 1472805
##sequence-region Pf3D7_09_v3 1 1541735
##sequence-region Pf3D7_10_v3 1 1687656
##sequence-region Pf3D7_11_v3 1 2038340
##sequence-region Pf3D7_12_v3 1 2271494
##sequence-region Pf3D7_13_v3 1 2925236
##sequence-region Pf3D7_14_v3 1 3291936
##sequence-region Pf3D7_API_v3 1 34250
##sequence-region Pf3D7_MIT_v3 1 5967
Pf3D7_01_v3	Chappell_et_al_Pseudo_molecule_maker	ncRNA	139491	140479	.	+	.	Putative TSS-associated ncRNA
Pf3D7_02_v3	Chappell_et_al_Pseudo_molecule_maker	ncRNA	262727	268003	.	-	.	Putative TSS-associated ncRNA
Pf3D7_02_v3	Chappell_et_al_Pseudo_molecule_maker	ncRNA	747236	749674	.	+	.	Putative TSS-associated ncRNA
Pf3D7_03_v3	Chappell_et_al_Pseudo_molecule_maker	ncRNA	179038	181547	.	-	.	Putative TSS-associated ncRNA
Pf3D7_04_v3	Chappell_et_al_Pseudo_molecule_maker	ncRNA	118121	118127	.	+	.	Putative TSS-associated ncRNA
Pf3D7_04_v3	Chappell_et_al_Pseudo_molecule_maker	ncRNA	328703	330561	.	-	.	Putative TSS-associated ncRNA
Pf3D7_04_v3	Chappell_et_al_Pseudo_molecule_maker	ncRNA	458248	458725	.	-	.	Putative TSS-associated ncRNA
Pf3D7_04_v3	Chappell_et_al_Pseudo_molecule_maker	ncRNA	484937	489959	.	+	.	Putative TSS-associated ncRNA
Pf3D7_04_v3	Chappell_et_al_Pseudo_molecule_maker	ncRNA	498831	503922	.	+	.	Putative TSS-associated ncRNA
Pf3D7_04_v3	Chappell_et_al_Pseudo_molecule_maker	ncRNA	665765	668508	.	+	.	Putative TSS-associated ncRNA
Pf3D7_04_v3	Chappell_et_al_Pseudo_molecule_maker	ncRNA	853730	857207	.	-	.	Putative TSS-associated ncRNA
Pf3D7_04_v3	Chappell_et_al_Pseudo_molecule_maker	ncRNA	853730	857207	.	-	.	Putative TSS-associated ncRNA
Pf3D7_04_v3	Chappell_et_al_Pseudo_molecule_maker	ncRNA	915703	915804	.	-	.	Putative TSS-associated ncRNA
Pf3D7_05_v3	Chappell_et_al_Pseudo_molecule_maker	ncRNA	465363	465762	.	-	.	Putative TSS-associated ncRNA
Pf3D7_05_v3	Chappell_et_al_Pseudo_molecule_maker	ncRNA	1300188	1304296	.	+	.	Putative TSS-associated ncRNA
Pf3D7_06_v3	Chappell_et_al_Pseudo_molecule_maker	ncRNA	262615	263455	.	-	.	Putative TSS-associated ncRNA
Pf3D7_06_v3	Chappell_et_al_Pseudo_molecule_maker	ncRNA	399106	402112	.	-	.	Putative TSS-associated ncRNA
Pf3D7_06_v3	Chappell_et_al_Pseudo_molecule_maker	ncRNA	819242	820144	.	+	.	Putative TSS-associated ncRNA
Pf3D7_06_v3	Chappell_et_al_Pseudo_molecule_maker	ncRNA	893361	893676	.	+	.	Putative TSS-associated ncRNA
Pf3D7_06_v3	Chappell_et_al_Pseudo_molecule_maker	ncRNA	996182	998041	.	-	.	Putative TSS-associated ncRNA
Pf3D7_07_v3	Chappell_et_al_Pseudo_molecule_maker	ncRNA	1091953	1093536	.	-	.	Putative TSS-associated ncRNA
Pf3D7_07_v3	Chappell_et_al_Pseudo_molecule_maker	ncRNA	1318060	1320053	.	-	.	Putative TSS-associated ncRNA
Pf3D7_07_v3	Chappell_et_al_Pseudo_molecule_maker	ncRNA	1324452	1333940	.	+	.	Putative TSS-associated ncRNA
Pf3D7_08_v3	Chappell_et_al_Pseudo_molecule_maker	ncRNA	425465	425487	.	-	.	Putative TSS-associated ncRNA
Pf3D7_08_v3	Chappell_et_al_Pseudo_molecule_maker	ncRNA	538956	545974	.	+	.	Putative TSS-associated ncRNA
Pf3D7_08_v3	Chappell_et_al_Pseudo_molecule_maker	ncRNA	720779	721119	.	-	.	Putative TSS-associated ncRNA
Pf3D7_09_v3	Chappell_et_al_Pseudo_molecule_maker	ncRNA	737445	737592	.	-	.	Putative TSS-associated ncRNA
Pf3D7_09_v3	Chappell_et_al_Pseudo_molecule_maker	ncRNA	1319902	1324805	.	+	.	Putative TSS-associated ncRNA
Pf3D7_09_v3	Chappell_et_al_Pseudo_molecule_maker	ncRNA	1354444	1356091	.	-	.	Putative TSS-associated ncRNA
Pf3D7_09_v3	Chappell_et_al_Pseudo_molecule_maker	ncRNA	1397835	1400195	.	-	.	Putative TSS-associated ncRNA
Pf3D7_10_v3	Chappell_et_al_Pseudo_molecule_maker	ncRNA	70488	71095	.	+	.	Putative TSS-associated ncRNA
Pf3D7_10_v3	Chappell_et_al_Pseudo_molecule_maker	ncRNA	492014	496309	.	+	.	Putative TSS-associated ncRNA
Pf3D7_10_v3	Chappell_et_al_Pseudo_molecule_maker	ncRNA	647690	654565	.	-	.	Putative TSS-associated ncRNA
Pf3D7_10_v3	Chappell_et_al_Pseudo_molecule_maker	ncRNA	653392	654363	.	+	.	Putative TSS-associated ncRNA
Pf3D7_11_v3	Chappell_et_al_Pseudo_molecule_maker	ncRNA	129265	132824	.	-	.	Putative TSS-associated ncRNA
Pf3D7_11_v3	Chappell_et_al_Pseudo_molecule_maker	ncRNA	219926	223878	.	-	.	Putative TSS-associated ncRNA
Pf3D7_11_v3	Chappell_et_al_Pseudo_molecule_maker	ncRNA	225227	226943	.	+	.	Putative TSS-associated ncRNA
Pf3D7_11_v3	Chappell_et_al_Pseudo_molecule_maker	ncRNA	342644	343854	.	+	.	Putative TSS-associated ncRNA
Pf3D7_11_v3	Chappell_et_al_Pseudo_molecule_maker	ncRNA	403307	404192	.	-	.	Putative TSS-associated ncRNA
Pf3D7_11_v3	Chappell_et_al_Pseudo_molecule_maker	ncRNA	1469393	1470471	.	+	.	Putative TSS-associated ncRNA
Pf3D7_11_v3	Chappell_et_al_Pseudo_molecule_maker	ncRNA	1573218	1573238	.	-	.	Putative TSS-associated ncRNA
Pf3D7_11_v3	Chappell_et_al_Pseudo_molecule_maker	ncRNA	1573243	1573256	.	-	.	Putative TSS-associated ncRNA
Pf3D7_11_v3	Chappell_et_al_Pseudo_molecule_maker	ncRNA	1573260	1573283	.	-	.	Putative TSS-associated ncRNA
Pf3D7_11_v3	Chappell_et_al_Pseudo_molecule_maker	ncRNA	1573285	1573361	.	-	.	Putative TSS-associated ncRNA
Pf3D7_12_v3	Chappell_et_al_Pseudo_molecule_maker	ncRNA	98774	100913	.	+	.	Putative TSS-associated ncRNA
Pf3D7_12_v3	Chappell_et_al_Pseudo_molecule_maker	ncRNA	204960	206303	.	+	.	Putative TSS-associated ncRNA
Pf3D7_12_v3	Chappell_et_al_Pseudo_molecule_maker	ncRNA	441772	443173	.	-	.	Putative TSS-associated ncRNA
Pf3D7_12_v3	Chappell_et_al_Pseudo_molecule_maker	ncRNA	667188	667773	.	-	.	Putative TSS-associated ncRNA
Pf3D7_12_v3	Chappell_et_al_Pseudo_molecule_maker	ncRNA	674321	677609	.	-	.	Putative TSS-associated ncRNA
Pf3D7_12_v3	Chappell_et_al_Pseudo_molecule_maker	ncRNA	974226	976097	.	+	.	Putative TSS-associated ncRNA
Pf3D7_12_v3	Chappell_et_al_Pseudo_molecule_maker	ncRNA	1087875	1090082	.	+	.	Putative TSS-associated ncRNA
Pf3D7_12_v3	Chappell_et_al_Pseudo_molecule_maker	ncRNA	1358168	1360369	.	+	.	Putative TSS-associated ncRNA
Pf3D7_12_v3	Chappell_et_al_Pseudo_molecule_maker	ncRNA	1427039	1435228	.	+	.	Putative TSS-associated ncRNA
Pf3D7_12_v3	Chappell_et_al_Pseudo_molecule_maker	ncRNA	1619344	1619773	.	+	.	Putative TSS-associated ncRNA
Pf3D7_12_v3	Chappell_et_al_Pseudo_molecule_maker	ncRNA	1644546	1646283	.	+	.	Putative TSS-associated ncRNA
Pf3D7_12_v3	Chappell_et_al_Pseudo_molecule_maker	ncRNA	2125319	2130230	.	-	.	Putative TSS-associated ncRNA
Pf3D7_13_v3	Chappell_et_al_Pseudo_molecule_maker	ncRNA	654586	654603	.	+	.	Putative TSS-associated ncRNA
Pf3D7_13_v3	Chappell_et_al_Pseudo_molecule_maker	ncRNA	654605	656377	.	+	.	Putative TSS-associated ncRNA
Pf3D7_13_v3	Chappell_et_al_Pseudo_molecule_maker	ncRNA	983165	984202	.	-	.	Putative TSS-associated ncRNA
Pf3D7_13_v3	Chappell_et_al_Pseudo_molecule_maker	ncRNA	1389425	1391366	.	-	.	Putative TSS-associated ncRNA
Pf3D7_13_v3	Chappell_et_al_Pseudo_molecule_maker	ncRNA	1811351	1811361	.	+	.	Putative TSS-associated ncRNA
Pf3D7_13_v3	Chappell_et_al_Pseudo_molecule_maker	ncRNA	1893382	1894679	.	+	.	Putative TSS-associated ncRNA
Pf3D7_13_v3	Chappell_et_al_Pseudo_molecule_maker	ncRNA	2095455	2095561	.	+	.	Putative TSS-associated ncRNA
Pf3D7_13_v3	Chappell_et_al_Pseudo_molecule_maker	ncRNA	2198698	2202351	.	+	.	Putative TSS-associated ncRNA
Pf3D7_13_v3	Chappell_et_al_Pseudo_molecule_maker	ncRNA	2653482	2654899	.	+	.	Putative TSS-associated ncRNA
Pf3D7_13_v3	Chappell_et_al_Pseudo_molecule_maker	ncRNA	2782022	2782673	.	+	.	Putative TSS-associated ncRNA
Pf3D7_14_v3	Chappell_et_al_Pseudo_molecule_maker	ncRNA	1444850	1445709	.	+	.	Putative TSS-associated ncRNA
Pf3D7_14_v3	Chappell_et_al_Pseudo_molecule_maker	ncRNA	1543134	1543434	.	+	.	Putative TSS-associated ncRNA
Pf3D7_14_v3	Chappell_et_al_Pseudo_molecule_maker	ncRNA	1959140	1959290	.	+	.	Putative TSS-associated ncRNA
Pf3D7_14_v3	Chappell_et_al_Pseudo_molecule_maker	ncRNA	2410396	2414191	.	-	.	Putative TSS-associated ncRNA
Pf3D7_14_v3	Chappell_et_al_Pseudo_molecule_maker	ncRNA	2683007	2683290	.	-	.	Putative TSS-associated ncRNA
Pf3D7_14_v3	Chappell_et_al_Pseudo_molecule_maker	ncRNA	2805158	2805409	.	-	.	Putative TSS-associated ncRNA
Pf3D7_14_v3	Chappell_et_al_Pseudo_molecule_maker	ncRNA	2822832	2824660	.	-	.	Putative TSS-associated ncRNA
Pf3D7_14_v3	Chappell_et_al_Pseudo_molecule_maker	ncRNA	3047214	3055689	.	+	.	Putative TSS-associated ncRNA
Pf3D7_14_v3	Chappell_et_al_Pseudo_molecule_maker	ncRNA	3127263	3128361	.	+	.	Putative TSS-associated ncRNA
