## Supplementary tables for "Refining the transcriptome of the human malaria parasite *Plasmodium falciparum* using amplification-free RNA-seq": Table_S22_3D7.exitrons.splice_sites.xlsx

### Sheet: Table_S22_ 3D7.exitrons.splice_
###### Chappell et al. 2019; Table S22: Putative exitrons identified in 3D7 (from DAFT-seq data)
###### Remove the first few rows to convert to a gff format
###### Columns: 1.Sequence (chromosome); 2.Source (software); 3. Feature (e.g. ""gene"" or ""exon""); 4. Start (where first base is 1); 5. End; 6. Score (not used); 7. Strand (+ or -); 8. Phase (for CDS features); 9. Attributes (other information)"
##sequence-region Pf3D7_01_v3 1 640851
##sequence-region Pf3D7_02_v3 1 947102
##sequence-region Pf3D7_03_v3 1 1067971
##sequence-region Pf3D7_04_v3 1 1200490
##sequence-region Pf3D7_05_v3 1 1343557
##sequence-region Pf3D7_06_v3 1 1418242
##sequence-region Pf3D7_07_v3 1 1445207
##sequence-region Pf3D7_08_v3 1 1472805
##sequence-region Pf3D7_09_v3 1 1541735
##sequence-region Pf3D7_10_v3 1 1687656
##sequence-region Pf3D7_11_v3 1 2038340
##sequence-region Pf3D7_12_v3 1 2271494
##sequence-region Pf3D7_13_v3 1 2925236
##sequence-region Pf3D7_14_v3 1 3291936
##sequence-region Pf3D7_API_v3 1 34250
##sequence-region Pf3D7_MIT_v3 1 5967
Pf3D7_01_v3	Chappell_et_al_Splice_Site_Finder	SpliceSite	137969	138083	.	-	.	ID=PF3D7_0103100;SumOfReads=6;SumOfReadsPlus=0;SumOfReadsMinus=6;putative_exitrons.ol_1_gene.canonical
Pf3D7_01_v3	Chappell_et_al_Splice_Site_Finder	SpliceSite	363547	363675	.	+	.	ID=PF3D7_0109000;SumOfReads=20;SumOfReadsPlus=20;SumOfReadsMinus=0;putative_exitrons.ol_1_gene.canonical
Pf3D7_02_v3	Chappell_et_al_Splice_Site_Finder	SpliceSite	306700	306771	.	-	.	ID=PF3D7_0207600;SumOfReads=29;SumOfReadsPlus=0;SumOfReadsMinus=29;putative_exitrons.ol_1_gene.canonical
Pf3D7_02_v3	Chappell_et_al_Splice_Site_Finder	SpliceSite	400730	400819	.	-	.	ID=PF3D7_0209700;SumOfReads=7;SumOfReadsPlus=0;SumOfReadsMinus=7;putative_exitrons.ol_1_gene.canonical
Pf3D7_02_v3	Chappell_et_al_Splice_Site_Finder	SpliceSite	400730	400879	.	-	.	ID=PF3D7_0209700;SumOfReads=5;SumOfReadsPlus=0;SumOfReadsMinus=5;putative_exitrons.ol_1_gene.canonical
Pf3D7_02_v3	Chappell_et_al_Splice_Site_Finder	SpliceSite	480860	481247	.	+	.	ID=PF3D7_0212000;SumOfReads=10;SumOfReadsPlus=10;SumOfReadsMinus=0;putative_exitrons.ol_1_gene.canonical
Pf3D7_03_v3	Chappell_et_al_Splice_Site_Finder	SpliceSite	733531	734832	.	+	.	ID=PF3D7_0317700;SumOfReads=16;SumOfReadsPlus=16;SumOfReadsMinus=0;putative_exitrons.ol_1_gene.canonical
Pf3D7_04_v3	Chappell_et_al_Splice_Site_Finder	SpliceSite	211838	211922	.	-	.	ID=PF3D7_0403800;SumOfReads=230;SumOfReadsPlus=0;SumOfReadsMinus=230;putative_exitrons.ol_1_gene.canonical
Pf3D7_04_v3	Chappell_et_al_Splice_Site_Finder	SpliceSite	281983	282506	.	+	.	ID=PF3D7_0405200;SumOfReads=10;SumOfReadsPlus=10;SumOfReadsMinus=0;putative_exitrons.ol_1_gene.canonical
Pf3D7_04_v3	Chappell_et_al_Splice_Site_Finder	SpliceSite	337334	337493	.	-	.	ID=PF3D7_0406500;SumOfReads=5;SumOfReadsPlus=0;SumOfReadsMinus=5;putative_exitrons.ol_1_gene.canonical
Pf3D7_04_v3	Chappell_et_al_Splice_Site_Finder	SpliceSite	464845	465006	.	-	.	ID=PF3D7_0410000;SumOfReads=10;SumOfReadsPlus=0;SumOfReadsMinus=10;putative_exitrons.ol_1_gene.canonical
Pf3D7_04_v3	Chappell_et_al_Splice_Site_Finder	SpliceSite	871184	871618	.	+	.	ID=PF3D7_0419600;SumOfReads=5;SumOfReadsPlus=5;SumOfReadsMinus=0;putative_exitrons.ol_1_gene.canonical
Pf3D7_04_v3	Chappell_et_al_Splice_Site_Finder	SpliceSite	924714	924881	.	+	.	ID=PF3D7_0420300;SumOfReads=941;SumOfReadsPlus=941;SumOfReadsMinus=0;putative_exitrons.ol_1_gene.canonical
Pf3D7_04_v3	Chappell_et_al_Splice_Site_Finder	SpliceSite	924947	925580	.	+	.	ID=PF3D7_0420300;SumOfReads=13;SumOfReadsPlus=13;SumOfReadsMinus=0;putative_exitrons.ol_1_gene.canonical
Pf3D7_04_v3	Chappell_et_al_Splice_Site_Finder	SpliceSite	926028	926663	.	+	.	ID=PF3D7_0420300;SumOfReads=5;SumOfReadsPlus=5;SumOfReadsMinus=0;putative_exitrons.ol_1_gene.canonical
Pf3D7_05_v3	Chappell_et_al_Splice_Site_Finder	SpliceSite	44491	44553	.	-	.	ID=PF3D7_0500800;SumOfReads=5;SumOfReadsPlus=0;SumOfReadsMinus=5;putative_exitrons.ol_1_gene.canonical
Pf3D7_05_v3	Chappell_et_al_Splice_Site_Finder	SpliceSite	44491	45135	.	-	.	ID=PF3D7_0500800;SumOfReads=5;SumOfReadsPlus=0;SumOfReadsMinus=5;putative_exitrons.ol_1_gene.canonical
Pf3D7_05_v3	Chappell_et_al_Splice_Site_Finder	SpliceSite	45693	45890	.	-	.	ID=PF3D7_0500800;SumOfReads=5;SumOfReadsPlus=0;SumOfReadsMinus=5;putative_exitrons.ol_1_gene.canonical
Pf3D7_05_v3	Chappell_et_al_Splice_Site_Finder	SpliceSite	45792	45890	.	-	.	ID=PF3D7_0500800;SumOfReads=5;SumOfReadsPlus=0;SumOfReadsMinus=5;putative_exitrons.ol_1_gene.canonical
Pf3D7_05_v3	Chappell_et_al_Splice_Site_Finder	SpliceSite	46050	46619	.	-	.	ID=PF3D7_0500800;SumOfReads=6;SumOfReadsPlus=0;SumOfReadsMinus=6;putative_exitrons.ol_1_gene.canonical
Pf3D7_05_v3	Chappell_et_al_Splice_Site_Finder	SpliceSite	406985	407090	.	-	.	ID=PF3D7_0509700;SumOfReads=5;SumOfReadsPlus=0;SumOfReadsMinus=5;putative_exitrons.ol_1_gene.canonical
Pf3D7_05_v3	Chappell_et_al_Splice_Site_Finder	SpliceSite	406985	407104	.	-	.	ID=PF3D7_0509700;SumOfReads=13;SumOfReadsPlus=0;SumOfReadsMinus=13;putative_exitrons.ol_1_gene.canonical
Pf3D7_05_v3	Chappell_et_al_Splice_Site_Finder	SpliceSite	498150	498305	.	+	.	ID=PF3D7_0511500;SumOfReads=7;SumOfReadsPlus=7;SumOfReadsMinus=0;putative_exitrons.ol_1_gene.canonical
Pf3D7_05_v3	Chappell_et_al_Splice_Site_Finder	SpliceSite	1028717	1028827	.	+	.	ID=PF3D7_0524900;SumOfReads=41;SumOfReadsPlus=41;SumOfReadsMinus=0;putative_exitrons.ol_1_gene.canonical
Pf3D7_05_v3	Chappell_et_al_Splice_Site_Finder	SpliceSite	1147087	1147194	.	-	.	ID=PF3D7_0527600;SumOfReads=42;SumOfReadsPlus=0;SumOfReadsMinus=42;putative_exitrons.ol_1_gene.canonical
Pf3D7_05_v3	Chappell_et_al_Splice_Site_Finder	SpliceSite	1202262	1202501	.	+	.	ID=PF3D7_0529400.1;SumOfReads=31;SumOfReadsPlus=31;SumOfReadsMinus=0;putative_exitrons.ol_1_gene.canonical
Pf3D7_06_v3	Chappell_et_al_Splice_Site_Finder	SpliceSite	258874	258959	.	+	.	ID=PF3D7_0606100;SumOfReads=61;SumOfReadsPlus=61;SumOfReadsMinus=0;putative_exitrons.ol_1_gene.canonical
Pf3D7_06_v3	Chappell_et_al_Splice_Site_Finder	SpliceSite	355657	355797	.	+	.	ID=PF3D7_0608600;SumOfReads=45;SumOfReadsPlus=45;SumOfReadsMinus=0;putative_exitrons.ol_1_gene.canonical
Pf3D7_06_v3	Chappell_et_al_Splice_Site_Finder	SpliceSite	533972	534603	.	-	.	ID=PF3D7_0613000.1;SumOfReads=9;SumOfReadsPlus=0;SumOfReadsMinus=9;putative_exitrons.ol_1_gene.canonical
Pf3D7_06_v3	Chappell_et_al_Splice_Site_Finder	SpliceSite	534454	534603	.	-	.	ID=PF3D7_0613000.1;SumOfReads=5;SumOfReadsPlus=0;SumOfReadsMinus=5;putative_exitrons.ol_1_gene.canonical
Pf3D7_06_v3	Chappell_et_al_Splice_Site_Finder	SpliceSite	1006242	1006415	.	+	.	ID=PF3D7_0624600;SumOfReads=9;SumOfReadsPlus=9;SumOfReadsMinus=0;putative_exitrons.ol_1_gene.canonical
Pf3D7_07_v3	Chappell_et_al_Splice_Site_Finder	SpliceSite	273519	273623	.	-	.	ID=PF3D7_0705500;SumOfReads=9;SumOfReadsPlus=0;SumOfReadsMinus=9;putative_exitrons.ol_1_gene.canonical
Pf3D7_07_v3	Chappell_et_al_Splice_Site_Finder	SpliceSite	997874	998164	.	+	.	ID=PF3D7_0723800;SumOfReads=53;SumOfReadsPlus=53;SumOfReadsMinus=0;putative_exitrons.ol_1_gene.canonical
Pf3D7_08_v3	Chappell_et_al_Splice_Site_Finder	SpliceSite	687554	688066	.	+	.	ID=PF3D7_0814200;SumOfReads=6;SumOfReadsPlus=6;SumOfReadsMinus=0;putative_exitrons.ol_1_gene.canonical
Pf3D7_08_v3	Chappell_et_al_Splice_Site_Finder	SpliceSite	687809	688054	.	+	.	ID=PF3D7_0814200;SumOfReads=7;SumOfReadsPlus=7;SumOfReadsMinus=0;putative_exitrons.ol_1_gene.canonical
Pf3D7_08_v3	Chappell_et_al_Splice_Site_Finder	SpliceSite	687809	688075	.	+	.	ID=PF3D7_0814200;SumOfReads=20;SumOfReadsPlus=20;SumOfReadsMinus=0;putative_exitrons.ol_1_gene.canonical
Pf3D7_08_v3	Chappell_et_al_Splice_Site_Finder	SpliceSite	687809	687994	.	+	.	ID=PF3D7_0814200;SumOfReads=6;SumOfReadsPlus=6;SumOfReadsMinus=0;putative_exitrons.ol_1_gene.canonical
Pf3D7_08_v3	Chappell_et_al_Splice_Site_Finder	SpliceSite	687869	688054	.	+	.	ID=PF3D7_0814200;SumOfReads=7;SumOfReadsPlus=7;SumOfReadsMinus=0;putative_exitrons.ol_1_gene.canonical
Pf3D7_08_v3	Chappell_et_al_Splice_Site_Finder	SpliceSite	687881	688066	.	+	.	ID=PF3D7_0814200;SumOfReads=18;SumOfReadsPlus=18;SumOfReadsMinus=0;putative_exitrons.ol_1_gene.canonical
Pf3D7_08_v3	Chappell_et_al_Splice_Site_Finder	SpliceSite	687920	688075	.	+	.	ID=PF3D7_0814200;SumOfReads=8;SumOfReadsPlus=8;SumOfReadsMinus=0;putative_exitrons.ol_1_gene.canonical
Pf3D7_08_v3	Chappell_et_al_Splice_Site_Finder	SpliceSite	687920	688054	.	+	.	ID=PF3D7_0814200;SumOfReads=6;SumOfReadsPlus=6;SumOfReadsMinus=0;putative_exitrons.ol_1_gene.canonical
Pf3D7_08_v3	Chappell_et_al_Splice_Site_Finder	SpliceSite	687986	688066	.	+	.	ID=PF3D7_0814200;SumOfReads=8;SumOfReadsPlus=8;SumOfReadsMinus=0;putative_exitrons.ol_1_gene.canonical
Pf3D7_08_v3	Chappell_et_al_Splice_Site_Finder	SpliceSite	861027	862346	.	+	.	ID=PF3D7_0818900;SumOfReads=6;SumOfReadsPlus=6;SumOfReadsMinus=0;putative_exitrons.ol_1_gene.canonical
Pf3D7_08_v3	Chappell_et_al_Splice_Site_Finder	SpliceSite	861222	861755	.	+	.	ID=PF3D7_0818900;SumOfReads=126;SumOfReadsPlus=126;SumOfReadsMinus=0;putative_exitrons.ol_1_gene.canonical
Pf3D7_09_v3	Chappell_et_al_Splice_Site_Finder	SpliceSite	846232	846568	.	+	.	ID=PF3D7_0920600;SumOfReads=8;SumOfReadsPlus=8;SumOfReadsMinus=0;putative_exitrons.ol_1_gene.canonical
Pf3D7_09_v3	Chappell_et_al_Splice_Site_Finder	SpliceSite	886855	887244	.	-	.	ID=PF3D7_0921800;SumOfReads=6;SumOfReadsPlus=0;SumOfReadsMinus=6;putative_exitrons.ol_1_gene.canonical
Pf3D7_09_v3	Chappell_et_al_Splice_Site_Finder	SpliceSite	1041008	1041265	.	+	.	ID=PF3D7_0925900;SumOfReads=6;SumOfReadsPlus=6;SumOfReadsMinus=0;putative_exitrons.ol_1_gene.canonical
Pf3D7_09_v3	Chappell_et_al_Splice_Site_Finder	SpliceSite	1041008	1041091	.	+	.	ID=PF3D7_0925900;SumOfReads=11;SumOfReadsPlus=11;SumOfReadsMinus=0;putative_exitrons.ol_1_gene.canonical
Pf3D7_09_v3	Chappell_et_al_Splice_Site_Finder	SpliceSite	1430648	1430731	.	-	.	ID=PF3D7_0936100;SumOfReads=5;SumOfReadsPlus=0;SumOfReadsMinus=5;putative_exitrons.ol_1_gene.canonical
Pf3D7_10_v3	Chappell_et_al_Splice_Site_Finder	SpliceSite	107777	107917	.	-	.	ID=PF3D7_1002100;SumOfReads=7;SumOfReadsPlus=0;SumOfReadsMinus=7;putative_exitrons.ol_1_gene.canonical
Pf3D7_10_v3	Chappell_et_al_Splice_Site_Finder	SpliceSite	288604	288735	.	-	.	ID=PF3D7_1007200;SumOfReads=8;SumOfReadsPlus=0;SumOfReadsMinus=8;putative_exitrons.ol_1_gene.canonical
Pf3D7_10_v3	Chappell_et_al_Splice_Site_Finder	SpliceSite	651029	651478	.	-	.	ID=PF3D7_1016300;SumOfReads=7;SumOfReadsPlus=0;SumOfReadsMinus=7;putative_exitrons.ol_1_gene.canonical
Pf3D7_10_v3	Chappell_et_al_Splice_Site_Finder	SpliceSite	651179	651478	.	-	.	ID=PF3D7_1016300;SumOfReads=5;SumOfReadsPlus=0;SumOfReadsMinus=5;putative_exitrons.ol_1_gene.canonical
Pf3D7_10_v3	Chappell_et_al_Splice_Site_Finder	SpliceSite	651179	652078	.	-	.	ID=PF3D7_1016300;SumOfReads=9;SumOfReadsPlus=0;SumOfReadsMinus=9;putative_exitrons.ol_1_gene.canonical
Pf3D7_10_v3	Chappell_et_al_Splice_Site_Finder	SpliceSite	651329	651478	.	-	.	ID=PF3D7_1016300;SumOfReads=23;SumOfReadsPlus=0;SumOfReadsMinus=23;putative_exitrons.ol_1_gene.canonical
Pf3D7_10_v3	Chappell_et_al_Splice_Site_Finder	SpliceSite	652376	652525	.	-	.	ID=PF3D7_1016300;SumOfReads=20;SumOfReadsPlus=0;SumOfReadsMinus=20;putative_exitrons.ol_1_gene.canonical
Pf3D7_10_v3	Chappell_et_al_Splice_Site_Finder	SpliceSite	789263	789329	.	-	.	ID=PF3D7_1019500.1;SumOfReads=66;SumOfReadsPlus=0;SumOfReadsMinus=66;putative_exitrons.ol_1_gene.canonical
Pf3D7_10_v3	Chappell_et_al_Splice_Site_Finder	SpliceSite	792974	793062	.	-	.	ID=PF3D7_1019500.1;SumOfReads=12;SumOfReadsPlus=0;SumOfReadsMinus=12;putative_exitrons.ol_1_gene.canonical
Pf3D7_10_v3	Chappell_et_al_Splice_Site_Finder	SpliceSite	1140918	1142069	.	-	.	ID=PF3D7_1027300;SumOfReads=5;SumOfReadsPlus=0;SumOfReadsMinus=5;putative_exitrons.ol_1_gene.canonical
Pf3D7_10_v3	Chappell_et_al_Splice_Site_Finder	SpliceSite	1141173	1141286	.	-	.	ID=PF3D7_1027300;SumOfReads=11;SumOfReadsPlus=0;SumOfReadsMinus=11;putative_exitrons.ol_1_gene.canonical
Pf3D7_10_v3	Chappell_et_al_Splice_Site_Finder	SpliceSite	1401562	1402332	.	+	.	ID=PF3D7_1035300;SumOfReads=7;SumOfReadsPlus=7;SumOfReadsMinus=0;putative_exitrons.ol_1_gene.canonical
Pf3D7_11_v3	Chappell_et_al_Splice_Site_Finder	SpliceSite	330064	330156	.	-	.	ID=PF3D7_1107800;SumOfReads=162;SumOfReadsPlus=0;SumOfReadsMinus=162;putative_exitrons.ol_1_gene.canonical
Pf3D7_11_v3	Chappell_et_al_Splice_Site_Finder	SpliceSite	445268	445493	.	-	.	ID=PF3D7_1111400;SumOfReads=11;SumOfReadsPlus=0;SumOfReadsMinus=11;putative_exitrons.ol_1_gene.canonical
Pf3D7_11_v3	Chappell_et_al_Splice_Site_Finder	SpliceSite	555635	555755	.	+	.	ID=PF3D7_1114700;SumOfReads=6;SumOfReadsPlus=6;SumOfReadsMinus=0;putative_exitrons.ol_1_gene.canonical
Pf3D7_11_v3	Chappell_et_al_Splice_Site_Finder	SpliceSite	555674	555755	.	+	.	ID=PF3D7_1114700;SumOfReads=50;SumOfReadsPlus=50;SumOfReadsMinus=0;putative_exitrons.ol_1_gene.canonical
Pf3D7_11_v3	Chappell_et_al_Splice_Site_Finder	SpliceSite	555674	555752	.	+	.	ID=PF3D7_1114700;SumOfReads=12;SumOfReadsPlus=12;SumOfReadsMinus=0;putative_exitrons.ol_1_gene.canonical
Pf3D7_11_v3	Chappell_et_al_Splice_Site_Finder	SpliceSite	1972942	1973541	.	+	.	ID=PF3D7_1149100.1;SumOfReads=5;SumOfReadsPlus=5;SumOfReadsMinus=0;putative_exitrons.ol_1_gene.canonical
Pf3D7_11_v3	Chappell_et_al_Splice_Site_Finder	SpliceSite	1973552	1973635	.	+	.	ID=PF3D7_1149100.1;SumOfReads=5;SumOfReadsPlus=5;SumOfReadsMinus=0;putative_exitrons.ol_1_gene.canonical
Pf3D7_12_v3	Chappell_et_al_Splice_Site_Finder	SpliceSite	183671	183788	.	-	.	ID=PF3D7_1203500;SumOfReads=8;SumOfReadsPlus=0;SumOfReadsMinus=8;putative_exitrons.ol_1_gene.canonical
Pf3D7_12_v3	Chappell_et_al_Splice_Site_Finder	SpliceSite	1831040	1831642	.	+	.	ID=PF3D7_1243700;SumOfReads=13;SumOfReadsPlus=13;SumOfReadsMinus=0;putative_exitrons.ol_1_gene.canonical
Pf3D7_12_v3	Chappell_et_al_Splice_Site_Finder	SpliceSite	2100024	2101817	.	+	.	ID=PF3D7_1251500;SumOfReads=7;SumOfReadsPlus=7;SumOfReadsMinus=0;putative_exitrons.ol_1_gene.canonical
Pf3D7_13_v3	Chappell_et_al_Splice_Site_Finder	SpliceSite	2017232	2017360	.	-	.	ID=PF3D7_1350500;SumOfReads=21;SumOfReadsPlus=0;SumOfReadsMinus=21;putative_exitrons.ol_1_gene.canonical
Pf3D7_13_v3	Chappell_et_al_Splice_Site_Finder	SpliceSite	2645089	2645943	.	-	.	ID=PF3D7_1366300;SumOfReads=5;SumOfReadsPlus=0;SumOfReadsMinus=5;putative_exitrons.ol_1_gene.canonical
Pf3D7_14_v3	Chappell_et_al_Splice_Site_Finder	SpliceSite	259153	259245	.	+	.	ID=PF3D7_1407100;SumOfReads=5;SumOfReadsPlus=5;SumOfReadsMinus=0;putative_exitrons.ol_1_gene.canonical
Pf3D7_14_v3	Chappell_et_al_Splice_Site_Finder	SpliceSite	447761	448162	.	+	.	ID=PF3D7_1411000.1;SumOfReads=9;SumOfReadsPlus=9;SumOfReadsMinus=0;putative_exitrons.ol_1_gene.canonical
Pf3D7_14_v3	Chappell_et_al_Splice_Site_Finder	SpliceSite	584065	584811	.	-	.	ID=PF3D7_1414500;SumOfReads=5;SumOfReadsPlus=0;SumOfReadsMinus=5;putative_exitrons.ol_1_gene.canonical
Pf3D7_14_v3	Chappell_et_al_Splice_Site_Finder	SpliceSite	702212	702365	.	+	.	ID=PF3D7_1417200;SumOfReads=322;SumOfReadsPlus=322;SumOfReadsMinus=0;putative_exitrons.ol_1_gene.canonical
Pf3D7_14_v3	Chappell_et_al_Splice_Site_Finder	SpliceSite	860850	862217	.	+	.	ID=PF3D7_1420700;SumOfReads=5;SumOfReadsPlus=5;SumOfReadsMinus=0;putative_exitrons.ol_1_gene.canonical
Pf3D7_14_v3	Chappell_et_al_Splice_Site_Finder	SpliceSite	1844076	1844453	.	-	.	ID=PF3D7_1444800;SumOfReads=8;SumOfReadsPlus=0;SumOfReadsMinus=8;putative_exitrons.ol_1_gene.canonical
Pf3D7_14_v3	Chappell_et_al_Splice_Site_Finder	SpliceSite	2093126	2093350	.	+	.	ID=PF3D7_1451100;SumOfReads=5;SumOfReadsPlus=5;SumOfReadsMinus=0;putative_exitrons.ol_1_gene.canonical
Pf3D7_14_v3	Chappell_et_al_Splice_Site_Finder	SpliceSite	2207926	2207979	.	+	.	ID=PF3D7_1453700;SumOfReads=5;SumOfReadsPlus=5;SumOfReadsMinus=0;putative_exitrons.ol_1_gene.canonical
Pf3D7_14_v3	Chappell_et_al_Splice_Site_Finder	SpliceSite	2698404	2698619	.	-	.	ID=PF3D7_1466200;SumOfReads=30;SumOfReadsPlus=0;SumOfReadsMinus=30;putative_exitrons.ol_1_gene.canonical
