## Supplementary tables for "Refining the transcriptome of the human malaria parasite *Plasmodium falciparum* using amplification-free RNA-seq": Table_S30_HB3.exitrons.splice_sites.xlsx

### Sheet: Table_S30_ HB3.exitrons.splice_
###### Chappell et al. 2019; Table S30: Exitrons identified in HB3 (from DAFT-seq data)
###### Remove the first few rows to convert to a gff format
###### Columns: 1.Sequence (chromosome); 2.Source (software); 3. Feature (e.g. ""gene"" or ""exon""); 4. Start (where first base is 1); 5. End; 6. Score (not used); 7. Strand (+ or -); 8. Phase (for CDS features); 9. Attributes (other information)"
##sequence-region Pf3D7_01_v3 1 640851
##sequence-region Pf3D7_02_v3 1 947102
##sequence-region Pf3D7_03_v3 1 1067971
##sequence-region Pf3D7_04_v3 1 1200490
##sequence-region Pf3D7_05_v3 1 1343557
##sequence-region Pf3D7_06_v3 1 1418242
##sequence-region Pf3D7_07_v3 1 1445207
##sequence-region Pf3D7_08_v3 1 1472805
##sequence-region Pf3D7_09_v3 1 1541735
##sequence-region Pf3D7_10_v3 1 1687656
##sequence-region Pf3D7_11_v3 1 2038340
##sequence-region Pf3D7_12_v3 1 2271494
##sequence-region Pf3D7_13_v3 1 2925236
##sequence-region Pf3D7_14_v3 1 3291936
##sequence-region Pf3D7_API_v3 1 34250
##sequence-region Pf3D7_MIT_v3 1 5967
Pf3D7_01_v3	Chappell_et_al_Splice_Site_Finder	SpliceSite	349473	349532	.	+	.	ID=PF3D7_0108500;SumOfReads=5;SumOfReadsPlus=5;SumOfReadsMinus=0;putative_exitrons.ol_1_gene.canonical
Pf3D7_01_v3	Chappell_et_al_Splice_Site_Finder	SpliceSite	363547	363675	.	+	.	ID=PF3D7_0109000;SumOfReads=9;SumOfReadsPlus=9;SumOfReadsMinus=0;putative_exitrons.ol_1_gene.canonical
Pf3D7_02_v3	Chappell_et_al_Splice_Site_Finder	SpliceSite	306700	306771	.	-	.	ID=PF3D7_0207600;SumOfReads=6;SumOfReadsPlus=0;SumOfReadsMinus=6;putative_exitrons.ol_1_gene.canonical
Pf3D7_02_v3	Chappell_et_al_Splice_Site_Finder	SpliceSite	400730	400879	.	-	.	ID=PF3D7_0209700;SumOfReads=10;SumOfReadsPlus=0;SumOfReadsMinus=10;putative_exitrons.ol_1_gene.canonical
Pf3D7_02_v3	Chappell_et_al_Splice_Site_Finder	SpliceSite	480860	481247	.	+	.	ID=PF3D7_0212000;SumOfReads=6;SumOfReadsPlus=6;SumOfReadsMinus=0;putative_exitrons.ol_1_gene.canonical
Pf3D7_03_v3	Chappell_et_al_Splice_Site_Finder	SpliceSite	471360	471419	.	-	.	ID=PF3D7_0311100;SumOfReads=17;SumOfReadsPlus=0;SumOfReadsMinus=17;putative_exitrons.ol_1_gene.canonical
Pf3D7_03_v3	Chappell_et_al_Splice_Site_Finder	SpliceSite	552165	552311	.	-	.	ID=PF3D7_0313600;SumOfReads=57;SumOfReadsPlus=0;SumOfReadsMinus=57;putative_exitrons.ol_1_gene.canonical
Pf3D7_04_v3	Chappell_et_al_Splice_Site_Finder	SpliceSite	211838	211922	.	-	.	ID=PF3D7_0403800;SumOfReads=65;SumOfReadsPlus=0;SumOfReadsMinus=65;putative_exitrons.ol_1_gene.canonical
Pf3D7_04_v3	Chappell_et_al_Splice_Site_Finder	SpliceSite	281983	282506	.	+	.	ID=PF3D7_0405200;SumOfReads=51;SumOfReadsPlus=51;SumOfReadsMinus=0;putative_exitrons.ol_1_gene.canonical
Pf3D7_04_v3	Chappell_et_al_Splice_Site_Finder	SpliceSite	464845	465006	.	-	.	ID=PF3D7_0410000;SumOfReads=19;SumOfReadsPlus=0;SumOfReadsMinus=19;putative_exitrons.ol_1_gene.canonical
Pf3D7_04_v3	Chappell_et_al_Splice_Site_Finder	SpliceSite	466136	466207	.	-	.	ID=PF3D7_0410000;SumOfReads=118;SumOfReadsPlus=0;SumOfReadsMinus=118;putative_exitrons.ol_1_gene.canonical
Pf3D7_04_v3	Chappell_et_al_Splice_Site_Finder	SpliceSite	466256	466327	.	-	.	ID=PF3D7_0410000;SumOfReads=6;SumOfReadsPlus=0;SumOfReadsMinus=6;putative_exitrons.ol_1_gene.canonical
Pf3D7_04_v3	Chappell_et_al_Splice_Site_Finder	SpliceSite	466256	466351	.	-	.	ID=PF3D7_0410000;SumOfReads=14;SumOfReadsPlus=0;SumOfReadsMinus=14;putative_exitrons.ol_1_gene.canonical
Pf3D7_04_v3	Chappell_et_al_Splice_Site_Finder	SpliceSite	924714	924881	.	+	.	ID=PF3D7_0420300;SumOfReads=63;SumOfReadsPlus=63;SumOfReadsMinus=0;putative_exitrons.ol_1_gene.canonical
Pf3D7_05_v3	Chappell_et_al_Splice_Site_Finder	SpliceSite	93786	93905	.	+	.	ID=PF3D7_0501800;SumOfReads=178;SumOfReadsPlus=178;SumOfReadsMinus=0;putative_exitrons.ol_1_gene.canonical
Pf3D7_05_v3	Chappell_et_al_Splice_Site_Finder	SpliceSite	93810	93881	.	+	.	ID=PF3D7_0501800;SumOfReads=62;SumOfReadsPlus=62;SumOfReadsMinus=0;putative_exitrons.ol_1_gene.canonical
Pf3D7_05_v3	Chappell_et_al_Splice_Site_Finder	SpliceSite	93810	93869	.	+	.	ID=PF3D7_0501800;SumOfReads=6;SumOfReadsPlus=6;SumOfReadsMinus=0;putative_exitrons.ol_1_gene.canonical
Pf3D7_05_v3	Chappell_et_al_Splice_Site_Finder	SpliceSite	168100	168191	.	+	.	ID=PF3D7_0504200;SumOfReads=10;SumOfReadsPlus=10;SumOfReadsMinus=0;putative_exitrons.ol_1_gene.canonical
Pf3D7_05_v3	Chappell_et_al_Splice_Site_Finder	SpliceSite	406985	407104	.	-	.	ID=PF3D7_0509700;SumOfReads=8;SumOfReadsPlus=0;SumOfReadsMinus=8;putative_exitrons.ol_1_gene.canonical
Pf3D7_05_v3	Chappell_et_al_Splice_Site_Finder	SpliceSite	521034	521117	.	-	.	ID=PF3D7_0511800;SumOfReads=6;SumOfReadsPlus=0;SumOfReadsMinus=6;putative_exitrons.ol_1_gene.canonical
Pf3D7_05_v3	Chappell_et_al_Splice_Site_Finder	SpliceSite	1028717	1028827	.	+	.	ID=PF3D7_0524900;SumOfReads=27;SumOfReadsPlus=27;SumOfReadsMinus=0;putative_exitrons.ol_1_gene.canonical
Pf3D7_05_v3	Chappell_et_al_Splice_Site_Finder	SpliceSite	1147087	1147194	.	-	.	ID=PF3D7_0527600;SumOfReads=34;SumOfReadsPlus=0;SumOfReadsMinus=34;putative_exitrons.ol_1_gene.canonical
Pf3D7_05_v3	Chappell_et_al_Splice_Site_Finder	SpliceSite	1163920	1164170	.	-	.	ID=PF3D7_0528200;SumOfReads=6;SumOfReadsPlus=0;SumOfReadsMinus=6;putative_exitrons.ol_1_gene.canonical
Pf3D7_05_v3	Chappell_et_al_Splice_Site_Finder	SpliceSite	1193403	1193540	.	+	.	ID=PF3D7_0529200;SumOfReads=10;SumOfReadsPlus=10;SumOfReadsMinus=0;putative_exitrons.ol_1_gene.canonical
Pf3D7_05_v3	Chappell_et_al_Splice_Site_Finder	SpliceSite	1202262	1202501	.	+	.	ID=PF3D7_0529400.1;SumOfReads=6;SumOfReadsPlus=6;SumOfReadsMinus=0;putative_exitrons.ol_1_gene.canonical
Pf3D7_06_v3	Chappell_et_al_Splice_Site_Finder	SpliceSite	239729	239938	.	-	.	ID=PF3D7_0605800;SumOfReads=15;SumOfReadsPlus=0;SumOfReadsMinus=15;putative_exitrons.ol_1_gene.canonical
Pf3D7_06_v3	Chappell_et_al_Splice_Site_Finder	SpliceSite	239729	239833	.	-	.	ID=PF3D7_0605800;SumOfReads=11;SumOfReadsPlus=0;SumOfReadsMinus=11;putative_exitrons.ol_1_gene.canonical
Pf3D7_06_v3	Chappell_et_al_Splice_Site_Finder	SpliceSite	239729	239812	.	-	.	ID=PF3D7_0605800;SumOfReads=5;SumOfReadsPlus=0;SumOfReadsMinus=5;putative_exitrons.ol_1_gene.canonical
Pf3D7_06_v3	Chappell_et_al_Splice_Site_Finder	SpliceSite	239834	239959	.	-	.	ID=PF3D7_0605800;SumOfReads=12;SumOfReadsPlus=0;SumOfReadsMinus=12;putative_exitrons.ol_1_gene.canonical
Pf3D7_06_v3	Chappell_et_al_Splice_Site_Finder	SpliceSite	258802	258959	.	+	.	ID=PF3D7_0606100;SumOfReads=11;SumOfReadsPlus=11;SumOfReadsMinus=0;putative_exitrons.ol_1_gene.canonical
Pf3D7_06_v3	Chappell_et_al_Splice_Site_Finder	SpliceSite	258874	258959	.	+	.	ID=PF3D7_0606100;SumOfReads=154;SumOfReadsPlus=154;SumOfReadsMinus=0;putative_exitrons.ol_1_gene.canonical
Pf3D7_06_v3	Chappell_et_al_Splice_Site_Finder	SpliceSite	355657	355797	.	+	.	ID=PF3D7_0608600;SumOfReads=18;SumOfReadsPlus=18;SumOfReadsMinus=0;putative_exitrons.ol_1_gene.canonical
Pf3D7_06_v3	Chappell_et_al_Splice_Site_Finder	SpliceSite	533972	534083	.	-	.	ID=PF3D7_0613000.1;SumOfReads=5;SumOfReadsPlus=0;SumOfReadsMinus=5;putative_exitrons.ol_1_gene.canonical
Pf3D7_06_v3	Chappell_et_al_Splice_Site_Finder	SpliceSite	533972	534603	.	-	.	ID=PF3D7_0613000.1;SumOfReads=36;SumOfReadsPlus=0;SumOfReadsMinus=36;putative_exitrons.ol_1_gene.canonical
Pf3D7_06_v3	Chappell_et_al_Splice_Site_Finder	SpliceSite	533972	534405	.	-	.	ID=PF3D7_0613000.1;SumOfReads=14;SumOfReadsPlus=0;SumOfReadsMinus=14;putative_exitrons.ol_1_gene.canonical
Pf3D7_06_v3	Chappell_et_al_Splice_Site_Finder	SpliceSite	534454	534603	.	-	.	ID=PF3D7_0613000.1;SumOfReads=13;SumOfReadsPlus=0;SumOfReadsMinus=13;putative_exitrons.ol_1_gene.canonical
Pf3D7_07_v3	Chappell_et_al_Splice_Site_Finder	SpliceSite	410248	410319	.	+	.	ID=PF3D7_0709100;SumOfReads=62;SumOfReadsPlus=62;SumOfReadsMinus=0;putative_exitrons.ol_1_gene.canonical
Pf3D7_07_v3	Chappell_et_al_Splice_Site_Finder	SpliceSite	878175	878389	.	-	.	ID=PF3D7_0720100;SumOfReads=5;SumOfReadsPlus=0;SumOfReadsMinus=5;putative_exitrons.ol_1_gene.canonical
Pf3D7_07_v3	Chappell_et_al_Splice_Site_Finder	SpliceSite	902245	902316	.	+	.	ID=PF3D7_0720900;SumOfReads=36;SumOfReadsPlus=36;SumOfReadsMinus=0;putative_exitrons.ol_1_gene.canonical
Pf3D7_07_v3	Chappell_et_al_Splice_Site_Finder	SpliceSite	902269	902340	.	+	.	ID=PF3D7_0720900;SumOfReads=6;SumOfReadsPlus=6;SumOfReadsMinus=0;putative_exitrons.ol_1_gene.canonical
Pf3D7_07_v3	Chappell_et_al_Splice_Site_Finder	SpliceSite	997874	998164	.	+	.	ID=PF3D7_0723800;SumOfReads=18;SumOfReadsPlus=18;SumOfReadsMinus=0;putative_exitrons.ol_1_gene.canonical
Pf3D7_07_v3	Chappell_et_al_Splice_Site_Finder	SpliceSite	1321643	1321948	.	+	.	ID=PF3D7_0730800.1;SumOfReads=5;SumOfReadsPlus=5;SumOfReadsMinus=0;putative_exitrons.ol_1_gene.canonical
Pf3D7_08_v3	Chappell_et_al_Splice_Site_Finder	SpliceSite	86218	86295	.	-	.	ID=PF3D7_0801000;SumOfReads=22;SumOfReadsPlus=0;SumOfReadsMinus=22;putative_exitrons.ol_1_gene.canonical
Pf3D7_08_v3	Chappell_et_al_Splice_Site_Finder	SpliceSite	86335	86451	.	-	.	ID=PF3D7_0801000;SumOfReads=5;SumOfReadsPlus=0;SumOfReadsMinus=5;putative_exitrons.ol_1_gene.canonical
Pf3D7_08_v3	Chappell_et_al_Splice_Site_Finder	SpliceSite	87298	87381	.	-	.	ID=PF3D7_0801000;SumOfReads=69;SumOfReadsPlus=0;SumOfReadsMinus=69;putative_exitrons.ol_1_gene.canonical
Pf3D7_08_v3	Chappell_et_al_Splice_Site_Finder	SpliceSite	687764	687919	.	+	.	ID=PF3D7_0814200;SumOfReads=5;SumOfReadsPlus=5;SumOfReadsMinus=0;putative_exitrons.ol_1_gene.canonical
Pf3D7_08_v3	Chappell_et_al_Splice_Site_Finder	SpliceSite	687809	688054	.	+	.	ID=PF3D7_0814200;SumOfReads=7;SumOfReadsPlus=7;SumOfReadsMinus=0;putative_exitrons.ol_1_gene.canonical
Pf3D7_08_v3	Chappell_et_al_Splice_Site_Finder	SpliceSite	687809	688075	.	+	.	ID=PF3D7_0814200;SumOfReads=12;SumOfReadsPlus=12;SumOfReadsMinus=0;putative_exitrons.ol_1_gene.canonical
Pf3D7_08_v3	Chappell_et_al_Splice_Site_Finder	SpliceSite	687809	687994	.	+	.	ID=PF3D7_0814200;SumOfReads=11;SumOfReadsPlus=11;SumOfReadsMinus=0;putative_exitrons.ol_1_gene.canonical
Pf3D7_08_v3	Chappell_et_al_Splice_Site_Finder	SpliceSite	687839	687985	.	+	.	ID=PF3D7_0814200;SumOfReads=5;SumOfReadsPlus=5;SumOfReadsMinus=0;putative_exitrons.ol_1_gene.canonical
Pf3D7_08_v3	Chappell_et_al_Splice_Site_Finder	SpliceSite	687881	688054	.	+	.	ID=PF3D7_0814200;SumOfReads=6;SumOfReadsPlus=6;SumOfReadsMinus=0;putative_exitrons.ol_1_gene.canonical
Pf3D7_08_v3	Chappell_et_al_Splice_Site_Finder	SpliceSite	687881	688066	.	+	.	ID=PF3D7_0814200;SumOfReads=16;SumOfReadsPlus=16;SumOfReadsMinus=0;putative_exitrons.ol_1_gene.canonical
Pf3D7_08_v3	Chappell_et_al_Splice_Site_Finder	SpliceSite	687920	688075	.	+	.	ID=PF3D7_0814200;SumOfReads=6;SumOfReadsPlus=6;SumOfReadsMinus=0;putative_exitrons.ol_1_gene.canonical
Pf3D7_08_v3	Chappell_et_al_Splice_Site_Finder	SpliceSite	687986	688045	.	+	.	ID=PF3D7_0814200;SumOfReads=17;SumOfReadsPlus=17;SumOfReadsMinus=0;putative_exitrons.ol_1_gene.canonical
Pf3D7_08_v3	Chappell_et_al_Splice_Site_Finder	SpliceSite	688010	688066	.	+	.	ID=PF3D7_0814200;SumOfReads=5;SumOfReadsPlus=5;SumOfReadsMinus=0;putative_exitrons.ol_1_gene.canonical
Pf3D7_08_v3	Chappell_et_al_Splice_Site_Finder	SpliceSite	861222	861755	.	+	.	ID=PF3D7_0818900;SumOfReads=96;SumOfReadsPlus=96;SumOfReadsMinus=0;putative_exitrons.ol_1_gene.canonical
Pf3D7_08_v3	Chappell_et_al_Splice_Site_Finder	SpliceSite	862293	862346	.	+	.	ID=PF3D7_0818900;SumOfReads=14;SumOfReadsPlus=14;SumOfReadsMinus=0;putative_exitrons.ol_1_gene.canonical
Pf3D7_08_v3	Chappell_et_al_Splice_Site_Finder	SpliceSite	1344566	1344772	.	-	.	ID=PF3D7_0831400;SumOfReads=8;SumOfReadsPlus=0;SumOfReadsMinus=8;putative_exitrons.ol_1_gene.canonical
Pf3D7_09_v3	Chappell_et_al_Splice_Site_Finder	SpliceSite	846232	846568	.	+	.	ID=PF3D7_0920600;SumOfReads=6;SumOfReadsPlus=6;SumOfReadsMinus=0;putative_exitrons.ol_1_gene.canonical
Pf3D7_09_v3	Chappell_et_al_Splice_Site_Finder	SpliceSite	1287771	1287860	.	+	.	ID=PF3D7_0932200;SumOfReads=7;SumOfReadsPlus=7;SumOfReadsMinus=0;putative_exitrons.ol_1_gene.canonical
Pf3D7_10_v3	Chappell_et_al_Splice_Site_Finder	SpliceSite	651029	651328	.	-	.	ID=PF3D7_1016300;SumOfReads=70;SumOfReadsPlus=0;SumOfReadsMinus=70;putative_exitrons.ol_1_gene.canonical
Pf3D7_10_v3	Chappell_et_al_Splice_Site_Finder	SpliceSite	651029	652525	.	-	.	ID=PF3D7_1016300;SumOfReads=10;SumOfReadsPlus=0;SumOfReadsMinus=10;putative_exitrons.ol_1_gene.canonical
Pf3D7_10_v3	Chappell_et_al_Splice_Site_Finder	SpliceSite	651029	651628	.	-	.	ID=PF3D7_1016300;SumOfReads=98;SumOfReadsPlus=0;SumOfReadsMinus=98;putative_exitrons.ol_1_gene.canonical
Pf3D7_10_v3	Chappell_et_al_Splice_Site_Finder	SpliceSite	651329	652375	.	-	.	ID=PF3D7_1016300;SumOfReads=5;SumOfReadsPlus=0;SumOfReadsMinus=5;putative_exitrons.ol_1_gene.canonical
Pf3D7_10_v3	Chappell_et_al_Splice_Site_Finder	SpliceSite	651329	652225	.	-	.	ID=PF3D7_1016300;SumOfReads=12;SumOfReadsPlus=0;SumOfReadsMinus=12;putative_exitrons.ol_1_gene.canonical
Pf3D7_10_v3	Chappell_et_al_Splice_Site_Finder	SpliceSite	651479	652375	.	-	.	ID=PF3D7_1016300;SumOfReads=23;SumOfReadsPlus=0;SumOfReadsMinus=23;putative_exitrons.ol_1_gene.canonical
Pf3D7_10_v3	Chappell_et_al_Splice_Site_Finder	SpliceSite	651479	652225	.	-	.	ID=PF3D7_1016300;SumOfReads=1623;SumOfReadsPlus=0;SumOfReadsMinus=1623;putative_exitrons.ol_1_gene.canonical
Pf3D7_10_v3	Chappell_et_al_Splice_Site_Finder	SpliceSite	651479	651628	.	-	.	ID=PF3D7_1016300;SumOfReads=20;SumOfReadsPlus=0;SumOfReadsMinus=20;putative_exitrons.ol_1_gene.canonical
Pf3D7_10_v3	Chappell_et_al_Splice_Site_Finder	SpliceSite	651929	652525	.	-	.	ID=PF3D7_1016300;SumOfReads=32;SumOfReadsPlus=0;SumOfReadsMinus=32;putative_exitrons.ol_1_gene.canonical
Pf3D7_10_v3	Chappell_et_al_Splice_Site_Finder	SpliceSite	652079	652225	.	-	.	ID=PF3D7_1016300;SumOfReads=27;SumOfReadsPlus=0;SumOfReadsMinus=27;putative_exitrons.ol_1_gene.canonical
Pf3D7_10_v3	Chappell_et_al_Splice_Site_Finder	SpliceSite	652226	652525	.	-	.	ID=PF3D7_1016300;SumOfReads=8;SumOfReadsPlus=0;SumOfReadsMinus=8;putative_exitrons.ol_1_gene.canonical
Pf3D7_10_v3	Chappell_et_al_Splice_Site_Finder	SpliceSite	652376	652525	.	-	.	ID=PF3D7_1016300;SumOfReads=164;SumOfReadsPlus=0;SumOfReadsMinus=164;putative_exitrons.ol_1_gene.canonical
Pf3D7_10_v3	Chappell_et_al_Splice_Site_Finder	SpliceSite	789263	789329	.	-	.	ID=PF3D7_1019500.1;SumOfReads=55;SumOfReadsPlus=0;SumOfReadsMinus=55;putative_exitrons.ol_1_gene.canonical
Pf3D7_10_v3	Chappell_et_al_Splice_Site_Finder	SpliceSite	802605	802658	.	-	.	ID=PF3D7_1019700;SumOfReads=5;SumOfReadsPlus=0;SumOfReadsMinus=5;putative_exitrons.ol_1_gene.canonical
Pf3D7_10_v3	Chappell_et_al_Splice_Site_Finder	SpliceSite	898464	898547	.	-	.	ID=PF3D7_1021800;SumOfReads=34;SumOfReadsPlus=0;SumOfReadsMinus=34;putative_exitrons.ol_1_gene.canonical
Pf3D7_10_v3	Chappell_et_al_Splice_Site_Finder	SpliceSite	898590	898694	.	-	.	ID=PF3D7_1021800;SumOfReads=51;SumOfReadsPlus=0;SumOfReadsMinus=51;putative_exitrons.ol_1_gene.canonical
Pf3D7_10_v3	Chappell_et_al_Splice_Site_Finder	SpliceSite	1063712	1063814	.	-	.	ID=PF3D7_1025400;SumOfReads=9;SumOfReadsPlus=0;SumOfReadsMinus=9;putative_exitrons.ol_1_gene.canonical
Pf3D7_10_v3	Chappell_et_al_Splice_Site_Finder	SpliceSite	1141173	1141286	.	-	.	ID=PF3D7_1027300;SumOfReads=8;SumOfReadsPlus=0;SumOfReadsMinus=8;putative_exitrons.ol_1_gene.canonical
Pf3D7_10_v3	Chappell_et_al_Splice_Site_Finder	SpliceSite	1141185	1141298	.	-	.	ID=PF3D7_1027300;SumOfReads=5;SumOfReadsPlus=0;SumOfReadsMinus=5;putative_exitrons.ol_1_gene.canonical
Pf3D7_10_v3	Chappell_et_al_Splice_Site_Finder	SpliceSite	1421512	1421679	.	+	.	ID=PF3D7_1035800;SumOfReads=5;SumOfReadsPlus=5;SumOfReadsMinus=0;putative_exitrons.ol_1_gene.canonical
Pf3D7_10_v3	Chappell_et_al_Splice_Site_Finder	SpliceSite	1425331	1425402	.	+	.	ID=PF3D7_1035900;SumOfReads=12;SumOfReadsPlus=12;SumOfReadsMinus=0;putative_exitrons.ol_1_gene.canonical
Pf3D7_10_v3	Chappell_et_al_Splice_Site_Finder	SpliceSite	1506341	1506831	.	+	.	ID=PF3D7_1038000.1;SumOfReads=15;SumOfReadsPlus=15;SumOfReadsMinus=0;putative_exitrons.ol_1_gene.canonical
Pf3D7_11_v3	Chappell_et_al_Splice_Site_Finder	SpliceSite	330064	330156	.	-	.	ID=PF3D7_1107800;SumOfReads=136;SumOfReadsPlus=0;SumOfReadsMinus=136;putative_exitrons.ol_1_gene.canonical
Pf3D7_11_v3	Chappell_et_al_Splice_Site_Finder	SpliceSite	445268	445493	.	-	.	ID=PF3D7_1111400;SumOfReads=36;SumOfReadsPlus=0;SumOfReadsMinus=36;putative_exitrons.ol_1_gene.canonical
Pf3D7_11_v3	Chappell_et_al_Splice_Site_Finder	SpliceSite	555674	555755	.	+	.	ID=PF3D7_1114700;SumOfReads=71;SumOfReadsPlus=71;SumOfReadsMinus=0;putative_exitrons.ol_1_gene.canonical
Pf3D7_11_v3	Chappell_et_al_Splice_Site_Finder	SpliceSite	555674	555752	.	+	.	ID=PF3D7_1114700;SumOfReads=18;SumOfReadsPlus=18;SumOfReadsMinus=0;putative_exitrons.ol_1_gene.canonical
Pf3D7_11_v3	Chappell_et_al_Splice_Site_Finder	SpliceSite	758052	758150	.	+	.	ID=PF3D7_1120000;SumOfReads=112;SumOfReadsPlus=112;SumOfReadsMinus=0;putative_exitrons.ol_1_gene.canonical
Pf3D7_11_v3	Chappell_et_al_Splice_Site_Finder	SpliceSite	1972942	1973301	.	+	.	ID=PF3D7_1149100.1;SumOfReads=9;SumOfReadsPlus=9;SumOfReadsMinus=0;putative_exitrons.ol_1_gene.canonical
Pf3D7_11_v3	Chappell_et_al_Splice_Site_Finder	SpliceSite	1972942	1973541	.	+	.	ID=PF3D7_1149100.1;SumOfReads=10;SumOfReadsPlus=10;SumOfReadsMinus=0;putative_exitrons.ol_1_gene.canonical
Pf3D7_11_v3	Chappell_et_al_Splice_Site_Finder	SpliceSite	1973552	1973635	.	+	.	ID=PF3D7_1149100.1;SumOfReads=10;SumOfReadsPlus=10;SumOfReadsMinus=0;putative_exitrons.ol_1_gene.canonical
Pf3D7_12_v3	Chappell_et_al_Splice_Site_Finder	SpliceSite	183671	183788	.	-	.	ID=PF3D7_1203500;SumOfReads=22;SumOfReadsPlus=0;SumOfReadsMinus=22;putative_exitrons.ol_1_gene.canonical
Pf3D7_12_v3	Chappell_et_al_Splice_Site_Finder	SpliceSite	183688	183788	.	-	.	ID=PF3D7_1203500;SumOfReads=7;SumOfReadsPlus=0;SumOfReadsMinus=7;putative_exitrons.ol_1_gene.canonical
Pf3D7_12_v3	Chappell_et_al_Splice_Site_Finder	SpliceSite	262399	262512	.	+	.	ID=PF3D7_1205800;SumOfReads=6;SumOfReadsPlus=6;SumOfReadsMinus=0;putative_exitrons.ol_1_gene.canonical
Pf3D7_12_v3	Chappell_et_al_Splice_Site_Finder	SpliceSite	1046349	1046981	.	+	.	ID=PF3D7_1225800;SumOfReads=7;SumOfReadsPlus=7;SumOfReadsMinus=0;putative_exitrons.ol_1_gene.canonical
Pf3D7_12_v3	Chappell_et_al_Splice_Site_Finder	SpliceSite	1340849	1340956	.	-	.	ID=PF3D7_1232500;SumOfReads=28;SumOfReadsPlus=0;SumOfReadsMinus=28;putative_exitrons.ol_1_gene.canonical
Pf3D7_12_v3	Chappell_et_al_Splice_Site_Finder	SpliceSite	1598183	1598299	.	+	.	ID=PF3D7_1238500;SumOfReads=12;SumOfReadsPlus=12;SumOfReadsMinus=0;putative_exitrons.ol_1_gene.canonical
Pf3D7_12_v3	Chappell_et_al_Splice_Site_Finder	SpliceSite	1831040	1831642	.	+	.	ID=PF3D7_1243700;SumOfReads=21;SumOfReadsPlus=21;SumOfReadsMinus=0;putative_exitrons.ol_1_gene.canonical
Pf3D7_13_v3	Chappell_et_al_Splice_Site_Finder	SpliceSite	1088146	1088262	.	+	.	ID=PF3D7_1326100;SumOfReads=12;SumOfReadsPlus=12;SumOfReadsMinus=0;putative_exitrons.ol_1_gene.canonical
Pf3D7_13_v3	Chappell_et_al_Splice_Site_Finder	SpliceSite	1088346	1088454	.	+	.	ID=PF3D7_1326100;SumOfReads=15;SumOfReadsPlus=15;SumOfReadsMinus=0;putative_exitrons.ol_1_gene.canonical
Pf3D7_13_v3	Chappell_et_al_Splice_Site_Finder	SpliceSite	1097297	1097514	.	-	.	ID=PF3D7_1326400;SumOfReads=11;SumOfReadsPlus=0;SumOfReadsMinus=11;putative_exitrons.ol_1_gene.canonical
Pf3D7_13_v3	Chappell_et_al_Splice_Site_Finder	SpliceSite	1480015	1481057	.	-	.	ID=PF3D7_1336400;SumOfReads=6;SumOfReadsPlus=0;SumOfReadsMinus=6;putative_exitrons.ol_1_gene.canonical
Pf3D7_13_v3	Chappell_et_al_Splice_Site_Finder	SpliceSite	2409440	2409538	.	-	.	ID=PF3D7_1360300;SumOfReads=6;SumOfReadsPlus=0;SumOfReadsMinus=6;putative_exitrons.ol_1_gene.canonical
Pf3D7_14_v3	Chappell_et_al_Splice_Site_Finder	SpliceSite	200675	200845	.	-	.	ID=PF3D7_1405800;SumOfReads=7;SumOfReadsPlus=0;SumOfReadsMinus=7;putative_exitrons.ol_1_gene.canonical
Pf3D7_14_v3	Chappell_et_al_Splice_Site_Finder	SpliceSite	206874	206939	.	+	.	ID=PF3D7_1405900;SumOfReads=9;SumOfReadsPlus=9;SumOfReadsMinus=0;putative_exitrons.ol_1_gene.canonical
Pf3D7_14_v3	Chappell_et_al_Splice_Site_Finder	SpliceSite	447761	448162	.	+	.	ID=PF3D7_1411000.1;SumOfReads=7;SumOfReadsPlus=7;SumOfReadsMinus=0;putative_exitrons.ol_1_gene.canonical
Pf3D7_14_v3	Chappell_et_al_Splice_Site_Finder	SpliceSite	702212	702365	.	+	.	ID=PF3D7_1417200;SumOfReads=76;SumOfReadsPlus=76;SumOfReadsMinus=0;putative_exitrons.ol_1_gene.canonical
Pf3D7_14_v3	Chappell_et_al_Splice_Site_Finder	SpliceSite	1162877	1162939	.	+	.	ID=PF3D7_1429400;SumOfReads=5;SumOfReadsPlus=5;SumOfReadsMinus=0;putative_exitrons.ol_1_gene.canonical
Pf3D7_14_v3	Chappell_et_al_Splice_Site_Finder	SpliceSite	1284401	1284497	.	+	.	ID=PF3D7_1432500;SumOfReads=11;SumOfReadsPlus=11;SumOfReadsMinus=0;putative_exitrons.ol_1_gene.canonical
Pf3D7_14_v3	Chappell_et_al_Splice_Site_Finder	SpliceSite	1578870	1579056	.	+	.	ID=PF3D7_1439000;SumOfReads=5;SumOfReadsPlus=5;SumOfReadsMinus=0;putative_exitrons.ol_1_gene.canonical
Pf3D7_01_v3	Chappell_et_al_Splice_Site_Finder	SpliceSite	99499	99793	.	+	.	ID=PF3D7_0102200;SumOfReads=15;SumOfReadsPlus=15;SumOfReadsMinus=0;putative_exitrons.ol_1_gene.noncanonical
Pf3D7_01_v3	Chappell_et_al_Splice_Site_Finder	SpliceSite	100337	100429	.	+	.	ID=PF3D7_0102200;SumOfReads=6;SumOfReadsPlus=6;SumOfReadsMinus=0;putative_exitrons.ol_1_gene.noncanonical
Pf3D7_01_v3	Chappell_et_al_Splice_Site_Finder	SpliceSite	100367	100489	.	+	.	ID=PF3D7_0102200;SumOfReads=9;SumOfReadsPlus=9;SumOfReadsMinus=0;putative_exitrons.ol_1_gene.noncanonical
Pf3D7_01_v3	Chappell_et_al_Splice_Site_Finder	SpliceSite	100367	100429	.	+	.	ID=PF3D7_0102200;SumOfReads=6;SumOfReadsPlus=6;SumOfReadsMinus=0;putative_exitrons.ol_1_gene.noncanonical
Pf3D7_01_v3	Chappell_et_al_Splice_Site_Finder	SpliceSite	100367	100519	.	+	.	ID=PF3D7_0102200;SumOfReads=7;SumOfReadsPlus=7;SumOfReadsMinus=0;putative_exitrons.ol_1_gene.noncanonical
Pf3D7_01_v3	Chappell_et_al_Splice_Site_Finder	SpliceSite	100367	100459	.	+	.	ID=PF3D7_0102200;SumOfReads=18;SumOfReadsPlus=18;SumOfReadsMinus=0;putative_exitrons.ol_1_gene.noncanonical
Pf3D7_01_v3	Chappell_et_al_Splice_Site_Finder	SpliceSite	100397	100519	.	+	.	ID=PF3D7_0102200;SumOfReads=33;SumOfReadsPlus=33;SumOfReadsMinus=0;putative_exitrons.ol_1_gene.noncanonical
Pf3D7_01_v3	Chappell_et_al_Splice_Site_Finder	SpliceSite	100397	100489	.	+	.	ID=PF3D7_0102200;SumOfReads=43;SumOfReadsPlus=43;SumOfReadsMinus=0;putative_exitrons.ol_1_gene.noncanonical
Pf3D7_01_v3	Chappell_et_al_Splice_Site_Finder	SpliceSite	100397	100459	.	+	.	ID=PF3D7_0102200;SumOfReads=9;SumOfReadsPlus=9;SumOfReadsMinus=0;putative_exitrons.ol_1_gene.noncanonical
Pf3D7_01_v3	Chappell_et_al_Splice_Site_Finder	SpliceSite	100430	100489	.	+	.	ID=PF3D7_0102200;SumOfReads=20;SumOfReadsPlus=20;SumOfReadsMinus=0;putative_exitrons.ol_1_gene.noncanonical
Pf3D7_01_v3	Chappell_et_al_Splice_Site_Finder	SpliceSite	349428	349532	.	+	.	ID=PF3D7_0108500;SumOfReads=10;SumOfReadsPlus=10;SumOfReadsMinus=0;putative_exitrons.ol_1_gene.noncanonical
Pf3D7_02_v3	Chappell_et_al_Splice_Site_Finder	SpliceSite	150759	150812	.	-	.	ID=PF3D7_0203100;SumOfReads=9;SumOfReadsPlus=0;SumOfReadsMinus=9;putative_exitrons.ol_1_gene.noncanonical
Pf3D7_02_v3	Chappell_et_al_Splice_Site_Finder	SpliceSite	183473	183544	.	-	.	ID=PF3D7_0204100;SumOfReads=30;SumOfReadsPlus=0;SumOfReadsMinus=30;putative_exitrons.ol_1_gene.noncanonical
Pf3D7_02_v3	Chappell_et_al_Splice_Site_Finder	SpliceSite	183509	183562	.	-	.	ID=PF3D7_0204100;SumOfReads=5;SumOfReadsPlus=0;SumOfReadsMinus=5;putative_exitrons.ol_1_gene.noncanonical
Pf3D7_02_v3	Chappell_et_al_Splice_Site_Finder	SpliceSite	412599	412696	.	+	.	ID=PF3D7_0210100.1;SumOfReads=5;SumOfReadsPlus=5;SumOfReadsMinus=0;putative_exitrons.ol_1_gene.noncanonical
Pf3D7_02_v3	Chappell_et_al_Splice_Site_Finder	SpliceSite	419376	419438	.	-	.	ID=PF3D7_0210200;SumOfReads=58;SumOfReadsPlus=0;SumOfReadsMinus=58;putative_exitrons.ol_1_gene.noncanonical
Pf3D7_02_v3	Chappell_et_al_Splice_Site_Finder	SpliceSite	487469	487522	.	+	.	ID=PF3D7_0212100;SumOfReads=55;SumOfReadsPlus=55;SumOfReadsMinus=0;putative_exitrons.ol_1_gene.noncanonical
Pf3D7_02_v3	Chappell_et_al_Splice_Site_Finder	SpliceSite	562149	562220	.	-	.	ID=PF3D7_0213900;SumOfReads=21;SumOfReadsPlus=0;SumOfReadsMinus=21;putative_exitrons.ol_1_gene.noncanonical
Pf3D7_02_v3	Chappell_et_al_Splice_Site_Finder	SpliceSite	562165	562236	.	-	.	ID=PF3D7_0213900;SumOfReads=27;SumOfReadsPlus=0;SumOfReadsMinus=27;putative_exitrons.ol_1_gene.noncanonical
Pf3D7_02_v3	Chappell_et_al_Splice_Site_Finder	SpliceSite	702550	702621	.	+	.	ID=PF3D7_0216900;SumOfReads=13;SumOfReadsPlus=13;SumOfReadsMinus=0;putative_exitrons.ol_1_gene.noncanonical
Pf3D7_03_v3	Chappell_et_al_Splice_Site_Finder	SpliceSite	534228	534637	.	+	.	ID=PF3D7_0312800;SumOfReads=18;SumOfReadsPlus=18;SumOfReadsMinus=0;putative_exitrons.ol_1_gene.noncanonical
Pf3D7_03_v3	Chappell_et_al_Splice_Site_Finder	SpliceSite	534229	534638	.	+	.	ID=PF3D7_0312800;SumOfReads=5;SumOfReadsPlus=5;SumOfReadsMinus=0;putative_exitrons.ol_1_gene.noncanonical
Pf3D7_03_v3	Chappell_et_al_Splice_Site_Finder	SpliceSite	534241	534650	.	+	.	ID=PF3D7_0312800;SumOfReads=7;SumOfReadsPlus=7;SumOfReadsMinus=0;putative_exitrons.ol_1_gene.noncanonical
Pf3D7_03_v3	Chappell_et_al_Splice_Site_Finder	SpliceSite	534244	534653	.	+	.	ID=PF3D7_0312800;SumOfReads=8;SumOfReadsPlus=8;SumOfReadsMinus=0;putative_exitrons.ol_1_gene.noncanonical
Pf3D7_03_v3	Chappell_et_al_Splice_Site_Finder	SpliceSite	534245	534654	.	+	.	ID=PF3D7_0312800;SumOfReads=8;SumOfReadsPlus=8;SumOfReadsMinus=0;putative_exitrons.ol_1_gene.noncanonical
Pf3D7_04_v3	Chappell_et_al_Splice_Site_Finder	SpliceSite	104643	104714	.	-	.	ID=PF3D7_0401800;SumOfReads=12;SumOfReadsPlus=0;SumOfReadsMinus=12;putative_exitrons.ol_1_gene.noncanonical
Pf3D7_04_v3	Chappell_et_al_Splice_Site_Finder	SpliceSite	666667	666827	.	+	.	ID=PF3D7_0414900;SumOfReads=5;SumOfReadsPlus=5;SumOfReadsMinus=0;putative_exitrons.ol_1_gene.noncanonical
Pf3D7_04_v3	Chappell_et_al_Splice_Site_Finder	SpliceSite	765037	765120	.	+	.	ID=PF3D7_0417400;SumOfReads=5;SumOfReadsPlus=5;SumOfReadsMinus=0;putative_exitrons.ol_1_gene.noncanonical
Pf3D7_04_v3	Chappell_et_al_Splice_Site_Finder	SpliceSite	933495	933575	.	+	.	ID=PF3D7_0420600;SumOfReads=117;SumOfReadsPlus=117;SumOfReadsMinus=0;putative_exitrons.ol_1_gene.noncanonical
Pf3D7_04_v3	Chappell_et_al_Splice_Site_Finder	SpliceSite	933522	933575	.	+	.	ID=PF3D7_0420600;SumOfReads=26;SumOfReadsPlus=26;SumOfReadsMinus=0;putative_exitrons.ol_1_gene.noncanonical
Pf3D7_05_v3	Chappell_et_al_Splice_Site_Finder	SpliceSite	64852	64977	.	+	.	ID=PF3D7_0501200;SumOfReads=210;SumOfReadsPlus=210;SumOfReadsMinus=0;putative_exitrons.ol_1_gene.noncanonical
Pf3D7_05_v3	Chappell_et_al_Splice_Site_Finder	SpliceSite	155272	155331	.	-	.	ID=PF3D7_0503900;SumOfReads=32;SumOfReadsPlus=0;SumOfReadsMinus=32;putative_exitrons.ol_1_gene.noncanonical
Pf3D7_05_v3	Chappell_et_al_Splice_Site_Finder	SpliceSite	388948	389099	.	-	.	ID=PF3D7_0509300;SumOfReads=6;SumOfReadsPlus=0;SumOfReadsMinus=6;putative_exitrons.ol_1_gene.noncanonical
Pf3D7_05_v3	Chappell_et_al_Splice_Site_Finder	SpliceSite	552621	552704	.	-	.	ID=PF3D7_0512800;SumOfReads=7;SumOfReadsPlus=0;SumOfReadsMinus=7;putative_exitrons.ol_1_gene.noncanonical
Pf3D7_05_v3	Chappell_et_al_Splice_Site_Finder	SpliceSite	760251	760383	.	-	.	ID=PF3D7_0518300;SumOfReads=5;SumOfReadsPlus=0;SumOfReadsMinus=5;putative_exitrons.ol_1_gene.noncanonical
Pf3D7_05_v3	Chappell_et_al_Splice_Site_Finder	SpliceSite	760252	760384	.	-	.	ID=PF3D7_0518300;SumOfReads=18;SumOfReadsPlus=0;SumOfReadsMinus=18;putative_exitrons.ol_1_gene.noncanonical
Pf3D7_05_v3	Chappell_et_al_Splice_Site_Finder	SpliceSite	760257	760389	.	-	.	ID=PF3D7_0518300;SumOfReads=6;SumOfReadsPlus=0;SumOfReadsMinus=6;putative_exitrons.ol_1_gene.noncanonical
Pf3D7_05_v3	Chappell_et_al_Splice_Site_Finder	SpliceSite	760454	760566	.	-	.	ID=PF3D7_0518300;SumOfReads=5;SumOfReadsPlus=0;SumOfReadsMinus=5;putative_exitrons.ol_1_gene.noncanonical
Pf3D7_05_v3	Chappell_et_al_Splice_Site_Finder	SpliceSite	760455	760567	.	-	.	ID=PF3D7_0518300;SumOfReads=18;SumOfReadsPlus=0;SumOfReadsMinus=18;putative_exitrons.ol_1_gene.noncanonical
Pf3D7_05_v3	Chappell_et_al_Splice_Site_Finder	SpliceSite	760460	760572	.	-	.	ID=PF3D7_0518300;SumOfReads=6;SumOfReadsPlus=0;SumOfReadsMinus=6;putative_exitrons.ol_1_gene.noncanonical
Pf3D7_05_v3	Chappell_et_al_Splice_Site_Finder	SpliceSite	1210296	1210505	.	-	.	ID=PF3D7_0529700;SumOfReads=5;SumOfReadsPlus=0;SumOfReadsMinus=5;putative_exitrons.ol_1_gene.noncanonical
Pf3D7_06_v3	Chappell_et_al_Splice_Site_Finder	SpliceSite	306413	306515	.	-	.	ID=PF3D7_0607400;SumOfReads=61;SumOfReadsPlus=0;SumOfReadsMinus=61;putative_exitrons.ol_1_gene.noncanonical
Pf3D7_06_v3	Chappell_et_al_Splice_Site_Finder	SpliceSite	340619	340681	.	+	.	ID=PF3D7_0608100;SumOfReads=7;SumOfReadsPlus=7;SumOfReadsMinus=0;putative_exitrons.ol_1_gene.noncanonical
Pf3D7_06_v3	Chappell_et_al_Splice_Site_Finder	SpliceSite	567426	567479	.	+	.	ID=PF3D7_0613800;SumOfReads=7;SumOfReadsPlus=7;SumOfReadsMinus=0;putative_exitrons.ol_1_gene.noncanonical
Pf3D7_06_v3	Chappell_et_al_Splice_Site_Finder	SpliceSite	567516	567569	.	+	.	ID=PF3D7_0613800;SumOfReads=7;SumOfReadsPlus=7;SumOfReadsMinus=0;putative_exitrons.ol_1_gene.noncanonical
Pf3D7_06_v3	Chappell_et_al_Splice_Site_Finder	SpliceSite	567516	567587	.	+	.	ID=PF3D7_0613800;SumOfReads=15;SumOfReadsPlus=8;SumOfReadsMinus=7;putative_exitrons.ol_1_gene.noncanonical
Pf3D7_06_v3	Chappell_et_al_Splice_Site_Finder	SpliceSite	572639	572692	.	+	.	ID=PF3D7_0613800;SumOfReads=109;SumOfReadsPlus=109;SumOfReadsMinus=0;putative_exitrons.ol_1_gene.noncanonical
Pf3D7_06_v3	Chappell_et_al_Splice_Site_Finder	SpliceSite	1171281	1171389	.	-	.	ID=PF3D7_0628300.1;SumOfReads=5;SumOfReadsPlus=0;SumOfReadsMinus=5;putative_exitrons.ol_1_gene.noncanonical
Pf3D7_06_v3	Chappell_et_al_Splice_Site_Finder	SpliceSite	1171290	1171397	.	-	.	ID=PF3D7_0628300.1;SumOfReads=10;SumOfReadsPlus=0;SumOfReadsMinus=10;putative_exitrons.ol_1_gene.noncanonical
Pf3D7_06_v3	Chappell_et_al_Splice_Site_Finder	SpliceSite	1172409	1172559	.	-	.	ID=PF3D7_0628300.1;SumOfReads=12;SumOfReadsPlus=0;SumOfReadsMinus=12;putative_exitrons.ol_1_gene.noncanonical
Pf3D7_07_v3	Chappell_et_al_Splice_Site_Finder	SpliceSite	81400	81499	.	-	.	ID=PF3D7_0701900;SumOfReads=207;SumOfReadsPlus=0;SumOfReadsMinus=207;putative_exitrons.ol_1_gene.noncanonical
Pf3D7_07_v3	Chappell_et_al_Splice_Site_Finder	SpliceSite	81532	81597	.	-	.	ID=PF3D7_0701900;SumOfReads=80;SumOfReadsPlus=0;SumOfReadsMinus=80;putative_exitrons.ol_1_gene.noncanonical
Pf3D7_07_v3	Chappell_et_al_Splice_Site_Finder	SpliceSite	81805	81870	.	-	.	ID=PF3D7_0701900;SumOfReads=34;SumOfReadsPlus=0;SumOfReadsMinus=34;putative_exitrons.ol_1_gene.noncanonical
Pf3D7_07_v3	Chappell_et_al_Splice_Site_Finder	SpliceSite	150648	150719	.	+	.	ID=PF3D7_0703800;SumOfReads=6;SumOfReadsPlus=6;SumOfReadsMinus=0;putative_exitrons.ol_1_gene.noncanonical
Pf3D7_07_v3	Chappell_et_al_Splice_Site_Finder	SpliceSite	246557	246741	.	-	.	ID=PF3D7_0705000;SumOfReads=52;SumOfReadsPlus=0;SumOfReadsMinus=52;putative_exitrons.ol_1_gene.noncanonical
Pf3D7_07_v3	Chappell_et_al_Splice_Site_Finder	SpliceSite	868421	868495	.	+	.	ID=PF3D7_0719900;SumOfReads=6;SumOfReadsPlus=6;SumOfReadsMinus=0;putative_exitrons.ol_1_gene.noncanonical
Pf3D7_07_v3	Chappell_et_al_Splice_Site_Finder	SpliceSite	1079129	1079399	.	+	.	ID=PF3D7_0725400;SumOfReads=55;SumOfReadsPlus=55;SumOfReadsMinus=0;putative_exitrons.ol_1_gene.noncanonical
Pf3D7_07_v3	Chappell_et_al_Splice_Site_Finder	SpliceSite	1079430	1079656	.	+	.	ID=PF3D7_0725400;SumOfReads=5;SumOfReadsPlus=5;SumOfReadsMinus=0;putative_exitrons.ol_1_gene.noncanonical
Pf3D7_07_v3	Chappell_et_al_Splice_Site_Finder	SpliceSite	1079432	1079658	.	+	.	ID=PF3D7_0725400;SumOfReads=5;SumOfReadsPlus=5;SumOfReadsMinus=0;putative_exitrons.ol_1_gene.noncanonical
Pf3D7_07_v3	Chappell_et_al_Splice_Site_Finder	SpliceSite	1079693	1079842	.	+	.	ID=PF3D7_0725400;SumOfReads=5;SumOfReadsPlus=5;SumOfReadsMinus=0;putative_exitrons.ol_1_gene.noncanonical
Pf3D7_07_v3	Chappell_et_al_Splice_Site_Finder	SpliceSite	1079695	1079844	.	+	.	ID=PF3D7_0725400;SumOfReads=5;SumOfReadsPlus=5;SumOfReadsMinus=0;putative_exitrons.ol_1_gene.noncanonical
Pf3D7_08_v3	Chappell_et_al_Splice_Site_Finder	SpliceSite	85710	85769	.	-	.	ID=PF3D7_0801000;SumOfReads=17;SumOfReadsPlus=0;SumOfReadsMinus=17;putative_exitrons.ol_1_gene.noncanonical
Pf3D7_08_v3	Chappell_et_al_Splice_Site_Finder	SpliceSite	85809	86141	.	-	.	ID=PF3D7_0801000;SumOfReads=23;SumOfReadsPlus=0;SumOfReadsMinus=23;putative_exitrons.ol_1_gene.noncanonical
Pf3D7_08_v3	Chappell_et_al_Splice_Site_Finder	SpliceSite	1245748	1245810	.	+	.	ID=PF3D7_0829000;SumOfReads=10;SumOfReadsPlus=10;SumOfReadsMinus=0;putative_exitrons.ol_1_gene.noncanonical
Pf3D7_09_v3	Chappell_et_al_Splice_Site_Finder	SpliceSite	1034896	1035000	.	+	.	ID=PF3D7_0925800;SumOfReads=10;SumOfReadsPlus=10;SumOfReadsMinus=0;putative_exitrons.ol_1_gene.noncanonical
Pf3D7_09_v3	Chappell_et_al_Splice_Site_Finder	SpliceSite	1034896	1034970	.	+	.	ID=PF3D7_0925800;SumOfReads=12;SumOfReadsPlus=12;SumOfReadsMinus=0;putative_exitrons.ol_1_gene.noncanonical
Pf3D7_09_v3	Chappell_et_al_Splice_Site_Finder	SpliceSite	1053896	1053949	.	-	.	ID=PF3D7_0926100;SumOfReads=5;SumOfReadsPlus=0;SumOfReadsMinus=5;putative_exitrons.ol_1_gene.noncanonical
Pf3D7_09_v3	Chappell_et_al_Splice_Site_Finder	SpliceSite	1053905	1053967	.	-	.	ID=PF3D7_0926100;SumOfReads=30;SumOfReadsPlus=0;SumOfReadsMinus=30;putative_exitrons.ol_1_gene.noncanonical
Pf3D7_09_v3	Chappell_et_al_Splice_Site_Finder	SpliceSite	1053950	1054003	.	-	.	ID=PF3D7_0926100;SumOfReads=10;SumOfReadsPlus=0;SumOfReadsMinus=10;putative_exitrons.ol_1_gene.noncanonical
Pf3D7_09_v3	Chappell_et_al_Splice_Site_Finder	SpliceSite	1110801	1110854	.	+	.	ID=PF3D7_0927200;SumOfReads=9;SumOfReadsPlus=9;SumOfReadsMinus=0;putative_exitrons.ol_1_gene.noncanonical
Pf3D7_09_v3	Chappell_et_al_Splice_Site_Finder	SpliceSite	1135977	1136114	.	+	.	ID=PF3D7_0928000.1;SumOfReads=9;SumOfReadsPlus=9;SumOfReadsMinus=0;putative_exitrons.ol_1_gene.noncanonical
Pf3D7_09_v3	Chappell_et_al_Splice_Site_Finder	SpliceSite	1152701	1152754	.	-	.	ID=PF3D7_0928700;SumOfReads=22;SumOfReadsPlus=0;SumOfReadsMinus=22;putative_exitrons.ol_1_gene.noncanonical
Pf3D7_10_v3	Chappell_et_al_Splice_Site_Finder	SpliceSite	325125	325304	.	+	.	ID=PF3D7_1008000;SumOfReads=157;SumOfReadsPlus=157;SumOfReadsMinus=0;putative_exitrons.ol_1_gene.noncanonical
Pf3D7_10_v3	Chappell_et_al_Splice_Site_Finder	SpliceSite	651434	652330	.	-	.	ID=PF3D7_1016300;SumOfReads=8;SumOfReadsPlus=0;SumOfReadsMinus=8;putative_exitrons.ol_1_gene.noncanonical
Pf3D7_10_v3	Chappell_et_al_Splice_Site_Finder	SpliceSite	651734	652330	.	-	.	ID=PF3D7_1016300;SumOfReads=134;SumOfReadsPlus=0;SumOfReadsMinus=134;putative_exitrons.ol_1_gene.noncanonical
Pf3D7_10_v3	Chappell_et_al_Splice_Site_Finder	SpliceSite	898448	898531	.	-	.	ID=PF3D7_1021800;SumOfReads=19;SumOfReadsPlus=0;SumOfReadsMinus=19;putative_exitrons.ol_1_gene.noncanonical
Pf3D7_10_v3	Chappell_et_al_Splice_Site_Finder	SpliceSite	898490	898573	.	-	.	ID=PF3D7_1021800;SumOfReads=6;SumOfReadsPlus=0;SumOfReadsMinus=6;putative_exitrons.ol_1_gene.noncanonical
Pf3D7_10_v3	Chappell_et_al_Splice_Site_Finder	SpliceSite	1053125	1053184	.	+	.	ID=PF3D7_1025100;SumOfReads=42;SumOfReadsPlus=42;SumOfReadsMinus=0;putative_exitrons.ol_1_gene.noncanonical
Pf3D7_10_v3	Chappell_et_al_Splice_Site_Finder	SpliceSite	1062607	1062678	.	-	.	ID=PF3D7_1025400;SumOfReads=210;SumOfReadsPlus=0;SumOfReadsMinus=210;putative_exitrons.ol_1_gene.noncanonical
Pf3D7_10_v3	Chappell_et_al_Splice_Site_Finder	SpliceSite	1062703	1062822	.	-	.	ID=PF3D7_1025400;SumOfReads=35;SumOfReadsPlus=0;SumOfReadsMinus=35;putative_exitrons.ol_1_gene.noncanonical
Pf3D7_10_v3	Chappell_et_al_Splice_Site_Finder	SpliceSite	1140718	1142059	.	-	.	ID=PF3D7_1027300;SumOfReads=9;SumOfReadsPlus=0;SumOfReadsMinus=9;putative_exitrons.ol_1_gene.noncanonical
Pf3D7_10_v3	Chappell_et_al_Splice_Site_Finder	SpliceSite	1228315	1228386	.	-	.	ID=PF3D7_1030100;SumOfReads=119;SumOfReadsPlus=0;SumOfReadsMinus=119;putative_exitrons.ol_1_gene.noncanonical
Pf3D7_10_v3	Chappell_et_al_Splice_Site_Finder	SpliceSite	1261853	1261936	.	+	.	ID=PF3D7_1031300;SumOfReads=6;SumOfReadsPlus=6;SumOfReadsMinus=0;putative_exitrons.ol_1_gene.noncanonical
Pf3D7_10_v3	Chappell_et_al_Splice_Site_Finder	SpliceSite	1261895	1261978	.	+	.	ID=PF3D7_1031300;SumOfReads=7;SumOfReadsPlus=7;SumOfReadsMinus=0;putative_exitrons.ol_1_gene.noncanonical
Pf3D7_10_v3	Chappell_et_al_Splice_Site_Finder	SpliceSite	1401800	1401916	.	+	.	ID=PF3D7_1035300;SumOfReads=10;SumOfReadsPlus=10;SumOfReadsMinus=0;putative_exitrons.ol_1_gene.noncanonical
Pf3D7_10_v3	Chappell_et_al_Splice_Site_Finder	SpliceSite	1402088	1402318	.	+	.	ID=PF3D7_1035300;SumOfReads=7;SumOfReadsPlus=7;SumOfReadsMinus=0;putative_exitrons.ol_1_gene.noncanonical
Pf3D7_10_v3	Chappell_et_al_Splice_Site_Finder	SpliceSite	1438203	1438712	.	+	.	ID=PF3D7_1036400;SumOfReads=9;SumOfReadsPlus=9;SumOfReadsMinus=0;putative_exitrons.ol_1_gene.noncanonical
Pf3D7_11_v3	Chappell_et_al_Splice_Site_Finder	SpliceSite	779214	779273	.	-	.	ID=PF3D7_1120600;SumOfReads=9;SumOfReadsPlus=0;SumOfReadsMinus=9;putative_exitrons.ol_1_gene.noncanonical
Pf3D7_11_v3	Chappell_et_al_Splice_Site_Finder	SpliceSite	815884	816197	.	-	.	ID=PF3D7_1121600;SumOfReads=8;SumOfReadsPlus=0;SumOfReadsMinus=8;putative_exitrons.ol_1_gene.noncanonical
Pf3D7_11_v3	Chappell_et_al_Splice_Site_Finder	SpliceSite	1034444	1034503	.	+	.	ID=PF3D7_1126500;SumOfReads=15;SumOfReadsPlus=15;SumOfReadsMinus=0;putative_exitrons.ol_1_gene.noncanonical
Pf3D7_11_v3	Chappell_et_al_Splice_Site_Finder	SpliceSite	1230457	1230528	.	-	.	ID=PF3D7_1131800;SumOfReads=107;SumOfReadsPlus=0;SumOfReadsMinus=107;putative_exitrons.ol_1_gene.noncanonical
Pf3D7_11_v3	Chappell_et_al_Splice_Site_Finder	SpliceSite	1230529	1230600	.	-	.	ID=PF3D7_1131800;SumOfReads=12;SumOfReadsPlus=0;SumOfReadsMinus=12;putative_exitrons.ol_1_gene.noncanonical
Pf3D7_11_v3	Chappell_et_al_Splice_Site_Finder	SpliceSite	1934551	1934640	.	-	.	ID=PF3D7_1148700;SumOfReads=5;SumOfReadsPlus=0;SumOfReadsMinus=5;putative_exitrons.ol_1_gene.noncanonical
Pf3D7_11_v3	Chappell_et_al_Splice_Site_Finder	SpliceSite	1973568	1973651	.	+	.	ID=PF3D7_1149100.1;SumOfReads=12;SumOfReadsPlus=12;SumOfReadsMinus=0;putative_exitrons.ol_1_gene.noncanonical
Pf3D7_11_v3	Chappell_et_al_Splice_Site_Finder	SpliceSite	2001846	2002006	.	+	.	ID=PF3D7_1149600;SumOfReads=5;SumOfReadsPlus=5;SumOfReadsMinus=0;putative_exitrons.ol_1_gene.noncanonical
Pf3D7_12_v3	Chappell_et_al_Splice_Site_Finder	SpliceSite	526716	527627	.	+	.	ID=PF3D7_1211800;SumOfReads=365;SumOfReadsPlus=365;SumOfReadsMinus=0;putative_exitrons.ol_1_gene.noncanonical
Pf3D7_12_v3	Chappell_et_al_Splice_Site_Finder	SpliceSite	526716	527399	.	+	.	ID=PF3D7_1211800;SumOfReads=32;SumOfReadsPlus=32;SumOfReadsMinus=0;putative_exitrons.ol_1_gene.noncanonical
Pf3D7_12_v3	Chappell_et_al_Splice_Site_Finder	SpliceSite	839699	839752	.	-	.	ID=PF3D7_1221000;SumOfReads=34;SumOfReadsPlus=0;SumOfReadsMinus=34;putative_exitrons.ol_1_gene.noncanonical
Pf3D7_12_v3	Chappell_et_al_Splice_Site_Finder	SpliceSite	1075518	1075592	.	+	.	ID=PF3D7_1226500;SumOfReads=5;SumOfReadsPlus=5;SumOfReadsMinus=0;putative_exitrons.ol_1_gene.noncanonical
Pf3D7_12_v3	Chappell_et_al_Splice_Site_Finder	SpliceSite	1217053	1217136	.	-	.	ID=PF3D7_1229600;SumOfReads=11;SumOfReadsPlus=0;SumOfReadsMinus=11;putative_exitrons.ol_1_gene.noncanonical
Pf3D7_12_v3	Chappell_et_al_Splice_Site_Finder	SpliceSite	1303731	1303784	.	-	.	ID=PF3D7_1231600;SumOfReads=36;SumOfReadsPlus=0;SumOfReadsMinus=36;putative_exitrons.ol_1_gene.noncanonical
Pf3D7_12_v3	Chappell_et_al_Splice_Site_Finder	SpliceSite	1397565	1397636	.	+	.	ID=PF3D7_1233600;SumOfReads=8;SumOfReadsPlus=8;SumOfReadsMinus=0;putative_exitrons.ol_1_gene.noncanonical
Pf3D7_12_v3	Chappell_et_al_Splice_Site_Finder	SpliceSite	1414805	1414876	.	+	.	ID=PF3D7_1234100;SumOfReads=6;SumOfReadsPlus=6;SumOfReadsMinus=0;putative_exitrons.ol_1_gene.noncanonical
Pf3D7_12_v3	Chappell_et_al_Splice_Site_Finder	SpliceSite	1444249	1444353	.	-	.	ID=PF3D7_1234600;SumOfReads=5;SumOfReadsPlus=0;SumOfReadsMinus=5;putative_exitrons.ol_1_gene.noncanonical
Pf3D7_12_v3	Chappell_et_al_Splice_Site_Finder	SpliceSite	1444249	1444311	.	-	.	ID=PF3D7_1234600;SumOfReads=43;SumOfReadsPlus=0;SumOfReadsMinus=43;putative_exitrons.ol_1_gene.noncanonical
Pf3D7_12_v3	Chappell_et_al_Splice_Site_Finder	SpliceSite	1444270	1444332	.	-	.	ID=PF3D7_1234600;SumOfReads=11;SumOfReadsPlus=0;SumOfReadsMinus=11;putative_exitrons.ol_1_gene.noncanonical
Pf3D7_12_v3	Chappell_et_al_Splice_Site_Finder	SpliceSite	1546567	1546638	.	-	.	ID=PF3D7_1237100;SumOfReads=30;SumOfReadsPlus=0;SumOfReadsMinus=30;putative_exitrons.ol_1_gene.noncanonical
Pf3D7_12_v3	Chappell_et_al_Splice_Site_Finder	SpliceSite	1572413	1572970	.	+	.	ID=PF3D7_1237700;SumOfReads=5;SumOfReadsPlus=5;SumOfReadsMinus=0;putative_exitrons.ol_1_gene.noncanonical
Pf3D7_13_v3	Chappell_et_al_Splice_Site_Finder	SpliceSite	435412	435471	.	+	.	ID=PF3D7_1309400;SumOfReads=15;SumOfReadsPlus=15;SumOfReadsMinus=0;putative_exitrons.ol_1_gene.noncanonical
Pf3D7_13_v3	Chappell_et_al_Splice_Site_Finder	SpliceSite	460603	460776	.	+	.	ID=PF3D7_1310400;SumOfReads=5;SumOfReadsPlus=5;SumOfReadsMinus=0;putative_exitrons.ol_1_gene.noncanonical
Pf3D7_13_v3	Chappell_et_al_Splice_Site_Finder	SpliceSite	650073	650263	.	-	.	ID=PF3D7_1315400;SumOfReads=5;SumOfReadsPlus=0;SumOfReadsMinus=5;putative_exitrons.ol_1_gene.noncanonical
Pf3D7_13_v3	Chappell_et_al_Splice_Site_Finder	SpliceSite	926135	926233	.	+	.	ID=PF3D7_1322100;SumOfReads=23;SumOfReadsPlus=23;SumOfReadsMinus=0;putative_exitrons.ol_1_gene.noncanonical
Pf3D7_13_v3	Chappell_et_al_Splice_Site_Finder	SpliceSite	945582	945644	.	-	.	ID=PF3D7_1322300;SumOfReads=6;SumOfReadsPlus=0;SumOfReadsMinus=6;putative_exitrons.ol_1_gene.noncanonical
Pf3D7_13_v3	Chappell_et_al_Splice_Site_Finder	SpliceSite	1030674	1030817	.	+	.	ID=PF3D7_1324600;SumOfReads=17;SumOfReadsPlus=17;SumOfReadsMinus=0;putative_exitrons.ol_1_gene.noncanonical
Pf3D7_13_v3	Chappell_et_al_Splice_Site_Finder	SpliceSite	1548692	1549160	.	+	.	ID=PF3D7_1338300;SumOfReads=6;SumOfReadsPlus=6;SumOfReadsMinus=0;putative_exitrons.ol_1_gene.noncanonical
Pf3D7_13_v3	Chappell_et_al_Splice_Site_Finder	SpliceSite	1674089	1674315	.	+	.	ID=PF3D7_1342600;SumOfReads=15;SumOfReadsPlus=15;SumOfReadsMinus=0;putative_exitrons.ol_1_gene.noncanonical
Pf3D7_13_v3	Chappell_et_al_Splice_Site_Finder	SpliceSite	1697385	1697487	.	+	.	ID=PF3D7_1343000;SumOfReads=11;SumOfReadsPlus=11;SumOfReadsMinus=0;putative_exitrons.ol_1_gene.noncanonical
Pf3D7_14_v3	Chappell_et_al_Splice_Site_Finder	SpliceSite	47113	47226	.	+	.	ID=PF3D7_1401200;SumOfReads=6;SumOfReadsPlus=6;SumOfReadsMinus=0;putative_exitrons.ol_1_gene.noncanonical
Pf3D7_14_v3	Chappell_et_al_Splice_Site_Finder	SpliceSite	92514	93171	.	-	.	ID=PF3D7_1402500;SumOfReads=18;SumOfReadsPlus=0;SumOfReadsMinus=18;putative_exitrons.ol_1_gene.noncanonical
Pf3D7_14_v3	Chappell_et_al_Splice_Site_Finder	SpliceSite	92523	93180	.	-	.	ID=PF3D7_1402500;SumOfReads=10;SumOfReadsPlus=0;SumOfReadsMinus=10;putative_exitrons.ol_1_gene.noncanonical
Pf3D7_14_v3	Chappell_et_al_Splice_Site_Finder	SpliceSite	92524	93181	.	-	.	ID=PF3D7_1402500;SumOfReads=11;SumOfReadsPlus=0;SumOfReadsMinus=11;putative_exitrons.ol_1_gene.noncanonical
Pf3D7_14_v3	Chappell_et_al_Splice_Site_Finder	SpliceSite	108363	108470	.	+	.	ID=PF3D7_1402900;SumOfReads=11;SumOfReadsPlus=11;SumOfReadsMinus=0;putative_exitrons.ol_1_gene.noncanonical
Pf3D7_14_v3	Chappell_et_al_Splice_Site_Finder	SpliceSite	376619	376681	.	+	.	ID=PF3D7_1409600;SumOfReads=48;SumOfReadsPlus=48;SumOfReadsMinus=0;putative_exitrons.ol_1_gene.noncanonical
Pf3D7_14_v3	Chappell_et_al_Splice_Site_Finder	SpliceSite	376640	376702	.	+	.	ID=PF3D7_1409600;SumOfReads=7;SumOfReadsPlus=7;SumOfReadsMinus=0;putative_exitrons.ol_1_gene.noncanonical
Pf3D7_14_v3	Chappell_et_al_Splice_Site_Finder	SpliceSite	1678657	1678827	.	+	.	ID=PF3D7_1441200;SumOfReads=5;SumOfReadsPlus=5;SumOfReadsMinus=0;putative_exitrons.ol_1_gene.noncanonical
Pf3D7_14_v3	Chappell_et_al_Splice_Site_Finder	SpliceSite	1678659	1678829	.	+	.	ID=PF3D7_1441200;SumOfReads=10;SumOfReadsPlus=10;SumOfReadsMinus=0;putative_exitrons.ol_1_gene.noncanonical
Pf3D7_14_v3	Chappell_et_al_Splice_Site_Finder	SpliceSite	1678660	1678830	.	+	.	ID=PF3D7_1441200;SumOfReads=11;SumOfReadsPlus=11;SumOfReadsMinus=0;putative_exitrons.ol_1_gene.noncanonical
Pf3D7_14_v3	Chappell_et_al_Splice_Site_Finder	SpliceSite	1845121	1845587	.	-	.	ID=PF3D7_1444800;SumOfReads=29;SumOfReadsPlus=0;SumOfReadsMinus=29;putative_exitrons.ol_1_gene.noncanonical
Pf3D7_14_v3	Chappell_et_al_Splice_Site_Finder	SpliceSite	1845122	1845588	.	-	.	ID=PF3D7_1444800;SumOfReads=7;SumOfReadsPlus=0;SumOfReadsMinus=7;putative_exitrons.ol_1_gene.noncanonical
Pf3D7_14_v3	Chappell_et_al_Splice_Site_Finder	SpliceSite	1845123	1845589	.	-	.	ID=PF3D7_1444800;SumOfReads=10;SumOfReadsPlus=0;SumOfReadsMinus=10;putative_exitrons.ol_1_gene.noncanonical
Pf3D7_14_v3	Chappell_et_al_Splice_Site_Finder	SpliceSite	1845124	1845590	.	-	.	ID=PF3D7_1444800;SumOfReads=24;SumOfReadsPlus=0;SumOfReadsMinus=24;putative_exitrons.ol_1_gene.noncanonical
Pf3D7_14_v3	Chappell_et_al_Splice_Site_Finder	SpliceSite	1845126	1845592	.	-	.	ID=PF3D7_1444800;SumOfReads=8;SumOfReadsPlus=0;SumOfReadsMinus=8;putative_exitrons.ol_1_gene.noncanonical
Pf3D7_14_v3	Chappell_et_al_Splice_Site_Finder	SpliceSite	1845142	1845608	.	-	.	ID=PF3D7_1444800;SumOfReads=23;SumOfReadsPlus=0;SumOfReadsMinus=23;putative_exitrons.ol_1_gene.noncanonical
Pf3D7_14_v3	Chappell_et_al_Splice_Site_Finder	SpliceSite	1845143	1845609	.	-	.	ID=PF3D7_1444800;SumOfReads=7;SumOfReadsPlus=0;SumOfReadsMinus=7;putative_exitrons.ol_1_gene.noncanonical
Pf3D7_14_v3	Chappell_et_al_Splice_Site_Finder	SpliceSite	1845145	1845611	.	-	.	ID=PF3D7_1444800;SumOfReads=5;SumOfReadsPlus=0;SumOfReadsMinus=5;putative_exitrons.ol_1_gene.noncanonical
Pf3D7_14_v3	Chappell_et_al_Splice_Site_Finder	SpliceSite	1930344	1930514	.	+	.	ID=PF3D7_1447000;SumOfReads=38;SumOfReadsPlus=38;SumOfReadsMinus=0;putative_exitrons.ol_1_gene.noncanonical
Pf3D7_14_v3	Chappell_et_al_Splice_Site_Finder	SpliceSite	2207022	2207487	.	+	.	ID=PF3D7_1453700;SumOfReads=6;SumOfReadsPlus=6;SumOfReadsMinus=0;putative_exitrons.ol_1_gene.noncanonical
Pf3D7_14_v3	Chappell_et_al_Splice_Site_Finder	SpliceSite	2207023	2207488	.	+	.	ID=PF3D7_1453700;SumOfReads=17;SumOfReadsPlus=17;SumOfReadsMinus=0;putative_exitrons.ol_1_gene.noncanonical
Pf3D7_14_v3	Chappell_et_al_Splice_Site_Finder	SpliceSite	2207025	2207490	.	+	.	ID=PF3D7_1453700;SumOfReads=6;SumOfReadsPlus=6;SumOfReadsMinus=0;putative_exitrons.ol_1_gene.noncanonical
