## Supplementary tables for "Refining the transcriptome of the human malaria parasite *Plasmodium falciparum* using amplification-free RNA-seq": Table_S31_IT.exitrons.splice_sites.xlsx

### Sheet: Table_S31_ IT.exitrons.splice_s
###### Chappell et al. 2019; Table S31: Exitrons identified in IT (from DAFT-seq data)
###### Remove the first few rows to convert to a gff format
###### Columns: 1.Sequence (chromosome); 2.Source (software); 3. Feature (e.g. ""gene"" or ""exon""); 4. Start (where first base is 1); 5. End; 6. Score (not used); 7. Strand (+ or -); 8. Phase (for CDS features); 9. Attributes (other information)"
##sequence-region Pf3D7_01_v3 1 640851
##sequence-region Pf3D7_02_v3 1 947102
##sequence-region Pf3D7_03_v3 1 1067971
##sequence-region Pf3D7_04_v3 1 1200490
##sequence-region Pf3D7_05_v3 1 1343557
##sequence-region Pf3D7_06_v3 1 1418242
##sequence-region Pf3D7_07_v3 1 1445207
##sequence-region Pf3D7_08_v3 1 1472805
##sequence-region Pf3D7_09_v3 1 1541735
##sequence-region Pf3D7_10_v3 1 1687656
##sequence-region Pf3D7_11_v3 1 2038340
##sequence-region Pf3D7_12_v3 1 2271494
##sequence-region Pf3D7_13_v3 1 2925236
##sequence-region Pf3D7_14_v3 1 3291936
##sequence-region Pf3D7_API_v3 1 34250
##sequence-region Pf3D7_MIT_v3 1 5967
Pf3D7_02_v3	Chappell_et_al_Splice_Site_Finder	SpliceSite	96378	96509	.	-	.	ID=PF3D7_0201900;SumOfReads=9;SumOfReadsPlus=0;SumOfReadsMinus=9;putative_exitrons.ol_1_gene.canonical
Pf3D7_02_v3	Chappell_et_al_Splice_Site_Finder	SpliceSite	131686	131784	.	-	.	ID=PF3D7_0202600.1;SumOfReads=37;SumOfReadsPlus=0;SumOfReadsMinus=37;putative_exitrons.ol_1_gene.canonical
Pf3D7_02_v3	Chappell_et_al_Splice_Site_Finder	SpliceSite	306700	306771	.	-	.	ID=PF3D7_0207600;SumOfReads=5;SumOfReadsPlus=0;SumOfReadsMinus=5;putative_exitrons.ol_1_gene.canonical
Pf3D7_02_v3	Chappell_et_al_Splice_Site_Finder	SpliceSite	470138	470197	.	+	.	ID=PF3D7_0211700;SumOfReads=39;SumOfReadsPlus=39;SumOfReadsMinus=0;putative_exitrons.ol_1_gene.canonical
Pf3D7_04_v3	Chappell_et_al_Splice_Site_Finder	SpliceSite	211838	211922	.	-	.	ID=PF3D7_0403800;SumOfReads=216;SumOfReadsPlus=0;SumOfReadsMinus=216;putative_exitrons.ol_1_gene.canonical
Pf3D7_04_v3	Chappell_et_al_Splice_Site_Finder	SpliceSite	281983	282506	.	+	.	ID=PF3D7_0405200;SumOfReads=6;SumOfReadsPlus=6;SumOfReadsMinus=0;putative_exitrons.ol_1_gene.canonical
Pf3D7_04_v3	Chappell_et_al_Splice_Site_Finder	SpliceSite	466136	466207	.	-	.	ID=PF3D7_0410000;SumOfReads=5;SumOfReadsPlus=0;SumOfReadsMinus=5;putative_exitrons.ol_1_gene.canonical
Pf3D7_04_v3	Chappell_et_al_Splice_Site_Finder	SpliceSite	924714	924881	.	+	.	ID=PF3D7_0420300;SumOfReads=818;SumOfReadsPlus=818;SumOfReadsMinus=0;putative_exitrons.ol_1_gene.canonical
Pf3D7_04_v3	Chappell_et_al_Splice_Site_Finder	SpliceSite	924947	926785	.	+	.	ID=PF3D7_0420300;SumOfReads=14;SumOfReadsPlus=14;SumOfReadsMinus=0;putative_exitrons.ol_1_gene.canonical
Pf3D7_04_v3	Chappell_et_al_Splice_Site_Finder	SpliceSite	926028	926663	.	+	.	ID=PF3D7_0420300;SumOfReads=5;SumOfReadsPlus=5;SumOfReadsMinus=0;putative_exitrons.ol_1_gene.canonical
Pf3D7_05_v3	Chappell_et_al_Splice_Site_Finder	SpliceSite	93786	93893	.	+	.	ID=PF3D7_0501800;SumOfReads=8;SumOfReadsPlus=8;SumOfReadsMinus=0;putative_exitrons.ol_1_gene.canonical
Pf3D7_05_v3	Chappell_et_al_Splice_Site_Finder	SpliceSite	498150	498305	.	+	.	ID=PF3D7_0511500;SumOfReads=6;SumOfReadsPlus=6;SumOfReadsMinus=0;putative_exitrons.ol_1_gene.canonical
Pf3D7_05_v3	Chappell_et_al_Splice_Site_Finder	SpliceSite	798466	798579	.	-	.	ID=PF3D7_0519400;SumOfReads=11;SumOfReadsPlus=0;SumOfReadsMinus=11;putative_exitrons.ol_1_gene.canonical
Pf3D7_05_v3	Chappell_et_al_Splice_Site_Finder	SpliceSite	1028717	1028827	.	+	.	ID=PF3D7_0524900;SumOfReads=22;SumOfReadsPlus=22;SumOfReadsMinus=0;putative_exitrons.ol_1_gene.canonical
Pf3D7_05_v3	Chappell_et_al_Splice_Site_Finder	SpliceSite	1145043	1145150	.	+	.	ID=PF3D7_0527500;SumOfReads=7;SumOfReadsPlus=7;SumOfReadsMinus=0;putative_exitrons.ol_1_gene.canonical
Pf3D7_05_v3	Chappell_et_al_Splice_Site_Finder	SpliceSite	1147087	1147194	.	-	.	ID=PF3D7_0527600;SumOfReads=13;SumOfReadsPlus=0;SumOfReadsMinus=13;putative_exitrons.ol_1_gene.canonical
Pf3D7_05_v3	Chappell_et_al_Splice_Site_Finder	SpliceSite	1202262	1202501	.	+	.	ID=PF3D7_0529400.1;SumOfReads=6;SumOfReadsPlus=6;SumOfReadsMinus=0;putative_exitrons.ol_1_gene.canonical
Pf3D7_05_v3	Chappell_et_al_Splice_Site_Finder	SpliceSite	1313277	1313873	.	+	.	ID=PF3D7_0532400;SumOfReads=5;SumOfReadsPlus=5;SumOfReadsMinus=0;putative_exitrons.ol_1_gene.canonical
Pf3D7_06_v3	Chappell_et_al_Splice_Site_Finder	SpliceSite	258874	258959	.	+	.	ID=PF3D7_0606100;SumOfReads=91;SumOfReadsPlus=91;SumOfReadsMinus=0;putative_exitrons.ol_1_gene.canonical
Pf3D7_06_v3	Chappell_et_al_Splice_Site_Finder	SpliceSite	355657	355797	.	+	.	ID=PF3D7_0608600;SumOfReads=7;SumOfReadsPlus=7;SumOfReadsMinus=0;putative_exitrons.ol_1_gene.canonical
Pf3D7_06_v3	Chappell_et_al_Splice_Site_Finder	SpliceSite	533972	534603	.	-	.	ID=PF3D7_0613000.1;SumOfReads=11;SumOfReadsPlus=0;SumOfReadsMinus=11;putative_exitrons.ol_1_gene.canonical
Pf3D7_07_v3	Chappell_et_al_Splice_Site_Finder	SpliceSite	653376	653429	.	+	.	ID=PF3D7_0714200;SumOfReads=171;SumOfReadsPlus=171;SumOfReadsMinus=0;putative_exitrons.ol_1_gene.canonical
Pf3D7_07_v3	Chappell_et_al_Splice_Site_Finder	SpliceSite	990456	990575	.	+	.	ID=PF3D7_0723700;SumOfReads=20;SumOfReadsPlus=20;SumOfReadsMinus=0;putative_exitrons.ol_1_gene.canonical
Pf3D7_07_v3	Chappell_et_al_Splice_Site_Finder	SpliceSite	997874	998164	.	+	.	ID=PF3D7_0723800;SumOfReads=31;SumOfReadsPlus=31;SumOfReadsMinus=0;putative_exitrons.ol_1_gene.canonical
Pf3D7_07_v3	Chappell_et_al_Splice_Site_Finder	SpliceSite	1327819	1328346	.	+	.	ID=PF3D7_0730900;SumOfReads=15;SumOfReadsPlus=15;SumOfReadsMinus=0;putative_exitrons.ol_1_gene.canonical
Pf3D7_08_v3	Chappell_et_al_Splice_Site_Finder	SpliceSite	86179	86451	.	-	.	ID=PF3D7_0801000;SumOfReads=10;SumOfReadsPlus=0;SumOfReadsMinus=10;putative_exitrons.ol_1_gene.canonical
Pf3D7_08_v3	Chappell_et_al_Splice_Site_Finder	SpliceSite	86179	86295	.	-	.	ID=PF3D7_0801000;SumOfReads=31;SumOfReadsPlus=0;SumOfReadsMinus=31;putative_exitrons.ol_1_gene.canonical
Pf3D7_08_v3	Chappell_et_al_Splice_Site_Finder	SpliceSite	86335	86451	.	-	.	ID=PF3D7_0801000;SumOfReads=14;SumOfReadsPlus=0;SumOfReadsMinus=14;putative_exitrons.ol_1_gene.canonical
Pf3D7_08_v3	Chappell_et_al_Splice_Site_Finder	SpliceSite	86335	86412	.	-	.	ID=PF3D7_0801000;SumOfReads=5;SumOfReadsPlus=0;SumOfReadsMinus=5;putative_exitrons.ol_1_gene.canonical
Pf3D7_08_v3	Chappell_et_al_Splice_Site_Finder	SpliceSite	244378	244524	.	+	.	ID=PF3D7_0804300;SumOfReads=77;SumOfReadsPlus=77;SumOfReadsMinus=0;putative_exitrons.ol_1_gene.canonical
Pf3D7_08_v3	Chappell_et_al_Splice_Site_Finder	SpliceSite	244504	244608	.	+	.	ID=PF3D7_0804300;SumOfReads=9;SumOfReadsPlus=9;SumOfReadsMinus=0;putative_exitrons.ol_1_gene.canonical
Pf3D7_08_v3	Chappell_et_al_Splice_Site_Finder	SpliceSite	687554	688066	.	+	.	ID=PF3D7_0814200;SumOfReads=7;SumOfReadsPlus=7;SumOfReadsMinus=0;putative_exitrons.ol_1_gene.canonical
Pf3D7_08_v3	Chappell_et_al_Splice_Site_Finder	SpliceSite	687809	688054	.	+	.	ID=PF3D7_0814200;SumOfReads=9;SumOfReadsPlus=9;SumOfReadsMinus=0;putative_exitrons.ol_1_gene.canonical
Pf3D7_08_v3	Chappell_et_al_Splice_Site_Finder	SpliceSite	687809	688075	.	+	.	ID=PF3D7_0814200;SumOfReads=12;SumOfReadsPlus=12;SumOfReadsMinus=0;putative_exitrons.ol_1_gene.canonical
Pf3D7_08_v3	Chappell_et_al_Splice_Site_Finder	SpliceSite	687869	688054	.	+	.	ID=PF3D7_0814200;SumOfReads=10;SumOfReadsPlus=10;SumOfReadsMinus=0;putative_exitrons.ol_1_gene.canonical
Pf3D7_08_v3	Chappell_et_al_Splice_Site_Finder	SpliceSite	687881	688066	.	+	.	ID=PF3D7_0814200;SumOfReads=26;SumOfReadsPlus=26;SumOfReadsMinus=0;putative_exitrons.ol_1_gene.canonical
Pf3D7_08_v3	Chappell_et_al_Splice_Site_Finder	SpliceSite	687920	688075	.	+	.	ID=PF3D7_0814200;SumOfReads=11;SumOfReadsPlus=11;SumOfReadsMinus=0;putative_exitrons.ol_1_gene.canonical
Pf3D7_08_v3	Chappell_et_al_Splice_Site_Finder	SpliceSite	687920	688054	.	+	.	ID=PF3D7_0814200;SumOfReads=9;SumOfReadsPlus=9;SumOfReadsMinus=0;putative_exitrons.ol_1_gene.canonical
Pf3D7_08_v3	Chappell_et_al_Splice_Site_Finder	SpliceSite	861105	862325	.	+	.	ID=PF3D7_0818900;SumOfReads=6;SumOfReadsPlus=6;SumOfReadsMinus=0;putative_exitrons.ol_1_gene.canonical
Pf3D7_08_v3	Chappell_et_al_Splice_Site_Finder	SpliceSite	861222	861755	.	+	.	ID=PF3D7_0818900;SumOfReads=41;SumOfReadsPlus=41;SumOfReadsMinus=0;putative_exitrons.ol_1_gene.canonical
Pf3D7_09_v3	Chappell_et_al_Splice_Site_Finder	SpliceSite	1287771	1287860	.	+	.	ID=PF3D7_0932200;SumOfReads=7;SumOfReadsPlus=7;SumOfReadsMinus=0;putative_exitrons.ol_1_gene.canonical
Pf3D7_10_v3	Chappell_et_al_Splice_Site_Finder	SpliceSite	414829	414931	.	+	.	ID=PF3D7_1010300;SumOfReads=5;SumOfReadsPlus=5;SumOfReadsMinus=0;putative_exitrons.ol_1_gene.canonical
Pf3D7_10_v3	Chappell_et_al_Splice_Site_Finder	SpliceSite	651179	652078	.	-	.	ID=PF3D7_1016300;SumOfReads=5;SumOfReadsPlus=0;SumOfReadsMinus=5;putative_exitrons.ol_1_gene.canonical
Pf3D7_10_v3	Chappell_et_al_Splice_Site_Finder	SpliceSite	651329	651478	.	-	.	ID=PF3D7_1016300;SumOfReads=5;SumOfReadsPlus=0;SumOfReadsMinus=5;putative_exitrons.ol_1_gene.canonical
Pf3D7_10_v3	Chappell_et_al_Splice_Site_Finder	SpliceSite	651479	651928	.	-	.	ID=PF3D7_1016300;SumOfReads=6;SumOfReadsPlus=0;SumOfReadsMinus=6;putative_exitrons.ol_1_gene.canonical
Pf3D7_10_v3	Chappell_et_al_Splice_Site_Finder	SpliceSite	652376	652525	.	-	.	ID=PF3D7_1016300;SumOfReads=8;SumOfReadsPlus=0;SumOfReadsMinus=8;putative_exitrons.ol_1_gene.canonical
Pf3D7_10_v3	Chappell_et_al_Splice_Site_Finder	SpliceSite	789263	789329	.	-	.	ID=PF3D7_1019500.1;SumOfReads=32;SumOfReadsPlus=0;SumOfReadsMinus=32;putative_exitrons.ol_1_gene.canonical
Pf3D7_10_v3	Chappell_et_al_Splice_Site_Finder	SpliceSite	802632	802766	.	-	.	ID=PF3D7_1019700;SumOfReads=16;SumOfReadsPlus=0;SumOfReadsMinus=16;putative_exitrons.ol_1_gene.canonical
Pf3D7_10_v3	Chappell_et_al_Splice_Site_Finder	SpliceSite	1141173	1141286	.	-	.	ID=PF3D7_1027300;SumOfReads=6;SumOfReadsPlus=0;SumOfReadsMinus=6;putative_exitrons.ol_1_gene.canonical
Pf3D7_10_v3	Chappell_et_al_Splice_Site_Finder	SpliceSite	1141287	1141430	.	-	.	ID=PF3D7_1027300;SumOfReads=5;SumOfReadsPlus=0;SumOfReadsMinus=5;putative_exitrons.ol_1_gene.canonical
Pf3D7_10_v3	Chappell_et_al_Splice_Site_Finder	SpliceSite	1425331	1425402	.	+	.	ID=PF3D7_1035900;SumOfReads=225;SumOfReadsPlus=225;SumOfReadsMinus=0;putative_exitrons.ol_1_gene.canonical
Pf3D7_11_v3	Chappell_et_al_Splice_Site_Finder	SpliceSite	330064	330156	.	-	.	ID=PF3D7_1107800;SumOfReads=134;SumOfReadsPlus=0;SumOfReadsMinus=134;putative_exitrons.ol_1_gene.canonical
Pf3D7_11_v3	Chappell_et_al_Splice_Site_Finder	SpliceSite	445268	445493	.	-	.	ID=PF3D7_1111400;SumOfReads=9;SumOfReadsPlus=0;SumOfReadsMinus=9;putative_exitrons.ol_1_gene.canonical
Pf3D7_11_v3	Chappell_et_al_Splice_Site_Finder	SpliceSite	555674	555755	.	+	.	ID=PF3D7_1114700;SumOfReads=23;SumOfReadsPlus=23;SumOfReadsMinus=0;putative_exitrons.ol_1_gene.canonical
Pf3D7_11_v3	Chappell_et_al_Splice_Site_Finder	SpliceSite	555674	555752	.	+	.	ID=PF3D7_1114700;SumOfReads=12;SumOfReadsPlus=12;SumOfReadsMinus=0;putative_exitrons.ol_1_gene.canonical
Pf3D7_11_v3	Chappell_et_al_Splice_Site_Finder	SpliceSite	757986	758150	.	+	.	ID=PF3D7_1120000;SumOfReads=409;SumOfReadsPlus=409;SumOfReadsMinus=0;putative_exitrons.ol_1_gene.canonical
Pf3D7_11_v3	Chappell_et_al_Splice_Site_Finder	SpliceSite	1972942	1973541	.	+	.	ID=PF3D7_1149100.1;SumOfReads=10;SumOfReadsPlus=10;SumOfReadsMinus=0;putative_exitrons.ol_1_gene.canonical
Pf3D7_11_v3	Chappell_et_al_Splice_Site_Finder	SpliceSite	1973552	1973635	.	+	.	ID=PF3D7_1149100.1;SumOfReads=5;SumOfReadsPlus=5;SumOfReadsMinus=0;putative_exitrons.ol_1_gene.canonical
Pf3D7_12_v3	Chappell_et_al_Splice_Site_Finder	SpliceSite	61888	62055	.	-	.	ID=PF3D7_1200700;SumOfReads=5;SumOfReadsPlus=0;SumOfReadsMinus=5;putative_exitrons.ol_1_gene.canonical
Pf3D7_12_v3	Chappell_et_al_Splice_Site_Finder	SpliceSite	187181	187756	.	-	.	ID=PF3D7_1203700;SumOfReads=5;SumOfReadsPlus=0;SumOfReadsMinus=5;putative_exitrons.ol_1_gene.canonical
Pf3D7_12_v3	Chappell_et_al_Splice_Site_Finder	SpliceSite	1161520	1162869	.	-	.	ID=PF3D7_1228600;SumOfReads=5;SumOfReadsPlus=0;SumOfReadsMinus=5;putative_exitrons.ol_1_gene.canonical
Pf3D7_12_v3	Chappell_et_al_Splice_Site_Finder	SpliceSite	1598183	1598299	.	+	.	ID=PF3D7_1238500;SumOfReads=17;SumOfReadsPlus=17;SumOfReadsMinus=0;putative_exitrons.ol_1_gene.canonical
Pf3D7_12_v3	Chappell_et_al_Splice_Site_Finder	SpliceSite	1831040	1831642	.	+	.	ID=PF3D7_1243700;SumOfReads=6;SumOfReadsPlus=6;SumOfReadsMinus=0;putative_exitrons.ol_1_gene.canonical
Pf3D7_12_v3	Chappell_et_al_Splice_Site_Finder	SpliceSite	1995715	1996434	.	+	.	ID=PF3D7_1248700;SumOfReads=7;SumOfReadsPlus=7;SumOfReadsMinus=0;putative_exitrons.ol_1_gene.canonical
Pf3D7_13_v3	Chappell_et_al_Splice_Site_Finder	SpliceSite	626618	626707	.	-	.	ID=PF3D7_1314700;SumOfReads=11;SumOfReadsPlus=0;SumOfReadsMinus=11;putative_exitrons.ol_1_gene.canonical
Pf3D7_13_v3	Chappell_et_al_Splice_Site_Finder	SpliceSite	2017232	2017360	.	-	.	ID=PF3D7_1350500;SumOfReads=10;SumOfReadsPlus=0;SumOfReadsMinus=10;putative_exitrons.ol_1_gene.canonical
Pf3D7_13_v3	Chappell_et_al_Splice_Site_Finder	SpliceSite	2474137	2475279	.	+	.	ID=PF3D7_1361800;SumOfReads=5;SumOfReadsPlus=5;SumOfReadsMinus=0;putative_exitrons.ol_1_gene.canonical
Pf3D7_14_v3	Chappell_et_al_Splice_Site_Finder	SpliceSite	206874	206969	.	+	.	ID=PF3D7_1405900;SumOfReads=10;SumOfReadsPlus=10;SumOfReadsMinus=0;putative_exitrons.ol_1_gene.canonical
Pf3D7_14_v3	Chappell_et_al_Splice_Site_Finder	SpliceSite	702212	702365	.	+	.	ID=PF3D7_1417200;SumOfReads=353;SumOfReadsPlus=353;SumOfReadsMinus=0;putative_exitrons.ol_1_gene.canonical
Pf3D7_14_v3	Chappell_et_al_Splice_Site_Finder	SpliceSite	731907	731966	.	-	.	ID=PF3D7_1417600;SumOfReads=104;SumOfReadsPlus=0;SumOfReadsMinus=104;putative_exitrons.ol_1_gene.canonical
Pf3D7_14_v3	Chappell_et_al_Splice_Site_Finder	SpliceSite	1239300	1239395	.	-	.	ID=PF3D7_1431500;SumOfReads=24;SumOfReadsPlus=0;SumOfReadsMinus=24;putative_exitrons.ol_1_gene.canonical
Pf3D7_14_v3	Chappell_et_al_Splice_Site_Finder	SpliceSite	1239396	1239491	.	-	.	ID=PF3D7_1431500;SumOfReads=27;SumOfReadsPlus=0;SumOfReadsMinus=27;putative_exitrons.ol_1_gene.canonical
Pf3D7_14_v3	Chappell_et_al_Splice_Site_Finder	SpliceSite	2698404	2698610	.	-	.	ID=PF3D7_1466200;SumOfReads=25;SumOfReadsPlus=0;SumOfReadsMinus=25;putative_exitrons.ol_1_gene.canonical
Pf3D7_01_v3	Chappell_et_al_Splice_Site_Finder	SpliceSite	100430	100489	.	+	.	ID=PF3D7_0102200;SumOfReads=7;SumOfReadsPlus=7;SumOfReadsMinus=0;putative_exitrons.ol_1_gene.noncanonical
Pf3D7_02_v3	Chappell_et_al_Splice_Site_Finder	SpliceSite	95760	95825	.	-	.	ID=PF3D7_0201900;SumOfReads=13;SumOfReadsPlus=0;SumOfReadsMinus=13;putative_exitrons.ol_1_gene.noncanonical
Pf3D7_02_v3	Chappell_et_al_Splice_Site_Finder	SpliceSite	96420	96551	.	-	.	ID=PF3D7_0201900;SumOfReads=13;SumOfReadsPlus=0;SumOfReadsMinus=13;putative_exitrons.ol_1_gene.noncanonical
Pf3D7_02_v3	Chappell_et_al_Splice_Site_Finder	SpliceSite	96552	96617	.	-	.	ID=PF3D7_0201900;SumOfReads=6;SumOfReadsPlus=0;SumOfReadsMinus=6;putative_exitrons.ol_1_gene.noncanonical
Pf3D7_02_v3	Chappell_et_al_Splice_Site_Finder	SpliceSite	103633	103693	.	-	.	ID=PF3D7_0202000;SumOfReads=6;SumOfReadsPlus=0;SumOfReadsMinus=6;putative_exitrons.ol_1_gene.noncanonical
Pf3D7_02_v3	Chappell_et_al_Splice_Site_Finder	SpliceSite	104030	104149	.	-	.	ID=PF3D7_0202000;SumOfReads=5;SumOfReadsPlus=0;SumOfReadsMinus=5;putative_exitrons.ol_1_gene.noncanonical
Pf3D7_02_v3	Chappell_et_al_Splice_Site_Finder	SpliceSite	104272	105159	.	-	.	ID=PF3D7_0202000;SumOfReads=38;SumOfReadsPlus=0;SumOfReadsMinus=38;putative_exitrons.ol_1_gene.noncanonical
Pf3D7_02_v3	Chappell_et_al_Splice_Site_Finder	SpliceSite	150759	150812	.	-	.	ID=PF3D7_0203100;SumOfReads=28;SumOfReadsPlus=0;SumOfReadsMinus=28;putative_exitrons.ol_1_gene.noncanonical
Pf3D7_02_v3	Chappell_et_al_Splice_Site_Finder	SpliceSite	150813	150947	.	-	.	ID=PF3D7_0203100;SumOfReads=12;SumOfReadsPlus=0;SumOfReadsMinus=12;putative_exitrons.ol_1_gene.noncanonical
Pf3D7_02_v3	Chappell_et_al_Splice_Site_Finder	SpliceSite	419376	419438	.	-	.	ID=PF3D7_0210200;SumOfReads=49;SumOfReadsPlus=0;SumOfReadsMinus=49;putative_exitrons.ol_1_gene.noncanonical
Pf3D7_02_v3	Chappell_et_al_Splice_Site_Finder	SpliceSite	484213	484410	.	+	.	ID=PF3D7_0212100;SumOfReads=12;SumOfReadsPlus=12;SumOfReadsMinus=0;putative_exitrons.ol_1_gene.noncanonical
Pf3D7_02_v3	Chappell_et_al_Splice_Site_Finder	SpliceSite	562131	562220	.	-	.	ID=PF3D7_0213900;SumOfReads=75;SumOfReadsPlus=0;SumOfReadsMinus=75;putative_exitrons.ol_1_gene.noncanonical
Pf3D7_02_v3	Chappell_et_al_Splice_Site_Finder	SpliceSite	562147	562236	.	-	.	ID=PF3D7_0213900;SumOfReads=9;SumOfReadsPlus=0;SumOfReadsMinus=9;putative_exitrons.ol_1_gene.noncanonical
Pf3D7_03_v3	Chappell_et_al_Splice_Site_Finder	SpliceSite	382190	382243	.	-	.	ID=PF3D7_0308900;SumOfReads=21;SumOfReadsPlus=0;SumOfReadsMinus=21;putative_exitrons.ol_1_gene.noncanonical
Pf3D7_03_v3	Chappell_et_al_Splice_Site_Finder	SpliceSite	431070	431123	.	+	.	ID=PF3D7_0310200;SumOfReads=103;SumOfReadsPlus=103;SumOfReadsMinus=0;putative_exitrons.ol_1_gene.noncanonical
Pf3D7_03_v3	Chappell_et_al_Splice_Site_Finder	SpliceSite	534229	534638	.	+	.	ID=PF3D7_0312800;SumOfReads=5;SumOfReadsPlus=5;SumOfReadsMinus=0;putative_exitrons.ol_1_gene.noncanonical
Pf3D7_03_v3	Chappell_et_al_Splice_Site_Finder	SpliceSite	534231	534640	.	+	.	ID=PF3D7_0312800;SumOfReads=8;SumOfReadsPlus=8;SumOfReadsMinus=0;putative_exitrons.ol_1_gene.noncanonical
Pf3D7_03_v3	Chappell_et_al_Splice_Site_Finder	SpliceSite	534244	534653	.	+	.	ID=PF3D7_0312800;SumOfReads=12;SumOfReadsPlus=12;SumOfReadsMinus=0;putative_exitrons.ol_1_gene.noncanonical
Pf3D7_03_v3	Chappell_et_al_Splice_Site_Finder	SpliceSite	534245	534654	.	+	.	ID=PF3D7_0312800;SumOfReads=5;SumOfReadsPlus=5;SumOfReadsMinus=0;putative_exitrons.ol_1_gene.noncanonical
Pf3D7_04_v3	Chappell_et_al_Splice_Site_Finder	SpliceSite	336755	336859	.	-	.	ID=PF3D7_0406500;SumOfReads=5;SumOfReadsPlus=0;SumOfReadsMinus=5;putative_exitrons.ol_1_gene.noncanonical
Pf3D7_04_v3	Chappell_et_al_Splice_Site_Finder	SpliceSite	472189	472260	.	-	.	ID=PF3D7_0410300;SumOfReads=51;SumOfReadsPlus=0;SumOfReadsMinus=51;putative_exitrons.ol_1_gene.noncanonical
Pf3D7_04_v3	Chappell_et_al_Splice_Site_Finder	SpliceSite	538614	538685	.	+	.	ID=PF3D7_0412000;SumOfReads=9;SumOfReadsPlus=9;SumOfReadsMinus=0;putative_exitrons.ol_1_gene.noncanonical
Pf3D7_04_v3	Chappell_et_al_Splice_Site_Finder	SpliceSite	666667	666827	.	+	.	ID=PF3D7_0414900;SumOfReads=5;SumOfReadsPlus=5;SumOfReadsMinus=0;putative_exitrons.ol_1_gene.noncanonical
Pf3D7_04_v3	Chappell_et_al_Splice_Site_Finder	SpliceSite	753139	753198	.	-	.	ID=PF3D7_0417300;SumOfReads=24;SumOfReadsPlus=0;SumOfReadsMinus=24;putative_exitrons.ol_1_gene.noncanonical
Pf3D7_04_v3	Chappell_et_al_Splice_Site_Finder	SpliceSite	765037	765120	.	+	.	ID=PF3D7_0417400;SumOfReads=40;SumOfReadsPlus=40;SumOfReadsMinus=0;putative_exitrons.ol_1_gene.noncanonical
Pf3D7_05_v3	Chappell_et_al_Splice_Site_Finder	SpliceSite	510147	510287	.	+	.	ID=PF3D7_0511500;SumOfReads=8;SumOfReadsPlus=8;SumOfReadsMinus=0;putative_exitrons.ol_1_gene.noncanonical
Pf3D7_05_v3	Chappell_et_al_Splice_Site_Finder	SpliceSite	552663	552830	.	-	.	ID=PF3D7_0512800;SumOfReads=7;SumOfReadsPlus=0;SumOfReadsMinus=7;putative_exitrons.ol_1_gene.noncanonical
Pf3D7_05_v3	Chappell_et_al_Splice_Site_Finder	SpliceSite	680176	680241	.	+	.	ID=PF3D7_0516300;SumOfReads=30;SumOfReadsPlus=30;SumOfReadsMinus=0;putative_exitrons.ol_1_gene.noncanonical
Pf3D7_05_v3	Chappell_et_al_Splice_Site_Finder	SpliceSite	958099	959001	.	+	.	ID=PF3D7_0523000;SumOfReads=5;SumOfReadsPlus=5;SumOfReadsMinus=0;putative_exitrons.ol_1_gene.noncanonical
Pf3D7_05_v3	Chappell_et_al_Splice_Site_Finder	SpliceSite	1114383	1114442	.	+	.	ID=PF3D7_0526600;SumOfReads=7;SumOfReadsPlus=7;SumOfReadsMinus=0;putative_exitrons.ol_1_gene.noncanonical
Pf3D7_06_v3	Chappell_et_al_Splice_Site_Finder	SpliceSite	306413	306515	.	-	.	ID=PF3D7_0607400;SumOfReads=20;SumOfReadsPlus=0;SumOfReadsMinus=20;putative_exitrons.ol_1_gene.noncanonical
Pf3D7_06_v3	Chappell_et_al_Splice_Site_Finder	SpliceSite	340682	340765	.	+	.	ID=PF3D7_0608100;SumOfReads=13;SumOfReadsPlus=13;SumOfReadsMinus=0;putative_exitrons.ol_1_gene.noncanonical
Pf3D7_06_v3	Chappell_et_al_Splice_Site_Finder	SpliceSite	379260	380539	.	+	.	ID=PF3D7_0609000;SumOfReads=5;SumOfReadsPlus=5;SumOfReadsMinus=0;putative_exitrons.ol_1_gene.noncanonical
Pf3D7_06_v3	Chappell_et_al_Splice_Site_Finder	SpliceSite	556608	556697	.	+	.	ID=PF3D7_0613600;SumOfReads=30;SumOfReadsPlus=30;SumOfReadsMinus=0;putative_exitrons.ol_1_gene.noncanonical
Pf3D7_06_v3	Chappell_et_al_Splice_Site_Finder	SpliceSite	556770	556823	.	+	.	ID=PF3D7_0613600;SumOfReads=58;SumOfReadsPlus=58;SumOfReadsMinus=0;putative_exitrons.ol_1_gene.noncanonical
Pf3D7_06_v3	Chappell_et_al_Splice_Site_Finder	SpliceSite	567462	567569	.	+	.	ID=PF3D7_0613800;SumOfReads=6;SumOfReadsPlus=6;SumOfReadsMinus=0;putative_exitrons.ol_1_gene.noncanonical
Pf3D7_06_v3	Chappell_et_al_Splice_Site_Finder	SpliceSite	591905	591964	.	-	.	ID=PF3D7_0614100;SumOfReads=5;SumOfReadsPlus=0;SumOfReadsMinus=5;putative_exitrons.ol_1_gene.noncanonical
Pf3D7_06_v3	Chappell_et_al_Splice_Site_Finder	SpliceSite	1171290	1171397	.	-	.	ID=PF3D7_0628300.1;SumOfReads=6;SumOfReadsPlus=0;SumOfReadsMinus=6;putative_exitrons.ol_1_gene.noncanonical
Pf3D7_07_v3	Chappell_et_al_Splice_Site_Finder	SpliceSite	123908	123970	.	-	.	ID=PF3D7_0703200;SumOfReads=7;SumOfReadsPlus=0;SumOfReadsMinus=7;putative_exitrons.ol_1_gene.noncanonical
Pf3D7_07_v3	Chappell_et_al_Splice_Site_Finder	SpliceSite	211008	211127	.	-	.	ID=PF3D7_0704500;SumOfReads=9;SumOfReadsPlus=0;SumOfReadsMinus=9;putative_exitrons.ol_1_gene.noncanonical
Pf3D7_07_v3	Chappell_et_al_Splice_Site_Finder	SpliceSite	246557	246741	.	-	.	ID=PF3D7_0705000;SumOfReads=26;SumOfReadsPlus=0;SumOfReadsMinus=26;putative_exitrons.ol_1_gene.noncanonical
Pf3D7_07_v3	Chappell_et_al_Splice_Site_Finder	SpliceSite	678711	678806	.	-	.	ID=PF3D7_0715200;SumOfReads=7;SumOfReadsPlus=0;SumOfReadsMinus=7;putative_exitrons.ol_1_gene.noncanonical
Pf3D7_07_v3	Chappell_et_al_Splice_Site_Finder	SpliceSite	996590	996715	.	+	.	ID=PF3D7_0723800;SumOfReads=94;SumOfReadsPlus=94;SumOfReadsMinus=0;putative_exitrons.ol_1_gene.noncanonical
Pf3D7_07_v3	Chappell_et_al_Splice_Site_Finder	SpliceSite	1331143	1331670	.	+	.	ID=PF3D7_0730900;SumOfReads=5;SumOfReadsPlus=5;SumOfReadsMinus=0;putative_exitrons.ol_1_gene.noncanonical
Pf3D7_08_v3	Chappell_et_al_Splice_Site_Finder	SpliceSite	85710	85808	.	-	.	ID=PF3D7_0801000;SumOfReads=36;SumOfReadsPlus=0;SumOfReadsMinus=36;putative_exitrons.ol_1_gene.noncanonical
Pf3D7_08_v3	Chappell_et_al_Splice_Site_Finder	SpliceSite	85710	85769	.	-	.	ID=PF3D7_0801000;SumOfReads=107;SumOfReadsPlus=0;SumOfReadsMinus=107;putative_exitrons.ol_1_gene.noncanonical
Pf3D7_08_v3	Chappell_et_al_Splice_Site_Finder	SpliceSite	85809	85886	.	-	.	ID=PF3D7_0801000;SumOfReads=19;SumOfReadsPlus=0;SumOfReadsMinus=19;putative_exitrons.ol_1_gene.noncanonical
Pf3D7_08_v3	Chappell_et_al_Splice_Site_Finder	SpliceSite	85809	86141	.	-	.	ID=PF3D7_0801000;SumOfReads=28;SumOfReadsPlus=0;SumOfReadsMinus=28;putative_exitrons.ol_1_gene.noncanonical
Pf3D7_08_v3	Chappell_et_al_Splice_Site_Finder	SpliceSite	85809	85985	.	-	.	ID=PF3D7_0801000;SumOfReads=163;SumOfReadsPlus=0;SumOfReadsMinus=163;putative_exitrons.ol_1_gene.noncanonical
Pf3D7_08_v3	Chappell_et_al_Splice_Site_Finder	SpliceSite	85848	85985	.	-	.	ID=PF3D7_0801000;SumOfReads=12;SumOfReadsPlus=0;SumOfReadsMinus=12;putative_exitrons.ol_1_gene.noncanonical
Pf3D7_08_v3	Chappell_et_al_Splice_Site_Finder	SpliceSite	86025	86141	.	-	.	ID=PF3D7_0801000;SumOfReads=11;SumOfReadsPlus=0;SumOfReadsMinus=11;putative_exitrons.ol_1_gene.noncanonical
Pf3D7_08_v3	Chappell_et_al_Splice_Site_Finder	SpliceSite	315501	315830	.	-	.	ID=PF3D7_0805700;SumOfReads=14;SumOfReadsPlus=0;SumOfReadsMinus=14;putative_exitrons.ol_1_gene.noncanonical
Pf3D7_08_v3	Chappell_et_al_Splice_Site_Finder	SpliceSite	364974	365216	.	-	.	ID=PF3D7_0806800;SumOfReads=10;SumOfReadsPlus=0;SumOfReadsMinus=10;putative_exitrons.ol_1_gene.noncanonical
Pf3D7_08_v3	Chappell_et_al_Splice_Site_Finder	SpliceSite	941775	941837	.	-	.	ID=PF3D7_0820900;SumOfReads=12;SumOfReadsPlus=0;SumOfReadsMinus=12;putative_exitrons.ol_1_gene.noncanonical
Pf3D7_08_v3	Chappell_et_al_Splice_Site_Finder	SpliceSite	1182719	1182898	.	+	.	ID=PF3D7_0827300;SumOfReads=140;SumOfReadsPlus=140;SumOfReadsMinus=0;putative_exitrons.ol_1_gene.noncanonical
Pf3D7_08_v3	Chappell_et_al_Splice_Site_Finder	SpliceSite	1245769	1245831	.	+	.	ID=PF3D7_0829000;SumOfReads=7;SumOfReadsPlus=7;SumOfReadsMinus=0;putative_exitrons.ol_1_gene.noncanonical
Pf3D7_08_v3	Chappell_et_al_Splice_Site_Finder	SpliceSite	1245832	1245894	.	+	.	ID=PF3D7_0829000;SumOfReads=10;SumOfReadsPlus=10;SumOfReadsMinus=0;putative_exitrons.ol_1_gene.noncanonical
Pf3D7_08_v3	Chappell_et_al_Splice_Site_Finder	SpliceSite	1374304	1374531	.	-	.	ID=PF3D7_0831800;SumOfReads=5;SumOfReadsPlus=0;SumOfReadsMinus=5;putative_exitrons.ol_1_gene.noncanonical
Pf3D7_09_v3	Chappell_et_al_Splice_Site_Finder	SpliceSite	273976	274494	.	-	.	ID=PF3D7_0905400;SumOfReads=6;SumOfReadsPlus=0;SumOfReadsMinus=6;putative_exitrons.ol_1_gene.noncanonical
Pf3D7_09_v3	Chappell_et_al_Splice_Site_Finder	SpliceSite	737932	737991	.	+	.	ID=PF3D7_0917900;SumOfReads=5;SumOfReadsPlus=5;SumOfReadsMinus=0;putative_exitrons.ol_1_gene.noncanonical
Pf3D7_09_v3	Chappell_et_al_Splice_Site_Finder	SpliceSite	817966	818073	.	-	.	ID=PF3D7_0919900;SumOfReads=6;SumOfReadsPlus=0;SumOfReadsMinus=6;putative_exitrons.ol_1_gene.noncanonical
Pf3D7_09_v3	Chappell_et_al_Splice_Site_Finder	SpliceSite	835801	835872	.	+	.	ID=PF3D7_0920400;SumOfReads=44;SumOfReadsPlus=44;SumOfReadsMinus=0;putative_exitrons.ol_1_gene.noncanonical
Pf3D7_09_v3	Chappell_et_al_Splice_Site_Finder	SpliceSite	967338	967500	.	-	.	ID=PF3D7_0923900;SumOfReads=6;SumOfReadsPlus=0;SumOfReadsMinus=6;putative_exitrons.ol_1_gene.noncanonical
Pf3D7_09_v3	Chappell_et_al_Splice_Site_Finder	SpliceSite	1034896	1035030	.	+	.	ID=PF3D7_0925800;SumOfReads=5;SumOfReadsPlus=5;SumOfReadsMinus=0;putative_exitrons.ol_1_gene.noncanonical
Pf3D7_09_v3	Chappell_et_al_Splice_Site_Finder	SpliceSite	1110801	1110890	.	+	.	ID=PF3D7_0927200;SumOfReads=19;SumOfReadsPlus=19;SumOfReadsMinus=0;putative_exitrons.ol_1_gene.noncanonical
Pf3D7_09_v3	Chappell_et_al_Splice_Site_Finder	SpliceSite	1422006	1422353	.	-	.	ID=PF3D7_0935900;SumOfReads=17;SumOfReadsPlus=0;SumOfReadsMinus=17;putative_exitrons.ol_1_gene.noncanonical
Pf3D7_09_v3	Chappell_et_al_Splice_Site_Finder	SpliceSite	1433664	1433747	.	-	.	ID=PF3D7_0936200;SumOfReads=5;SumOfReadsPlus=0;SumOfReadsMinus=5;putative_exitrons.ol_1_gene.noncanonical
Pf3D7_10_v3	Chappell_et_al_Splice_Site_Finder	SpliceSite	160558	160847	.	-	.	ID=PF3D7_1003500;SumOfReads=11;SumOfReadsPlus=0;SumOfReadsMinus=11;putative_exitrons.ol_1_gene.noncanonical
Pf3D7_10_v3	Chappell_et_al_Splice_Site_Finder	SpliceSite	325161	325232	.	+	.	ID=PF3D7_1008000;SumOfReads=104;SumOfReadsPlus=104;SumOfReadsMinus=0;putative_exitrons.ol_1_gene.noncanonical
Pf3D7_10_v3	Chappell_et_al_Splice_Site_Finder	SpliceSite	325197	325268	.	+	.	ID=PF3D7_1008000;SumOfReads=69;SumOfReadsPlus=69;SumOfReadsMinus=0;putative_exitrons.ol_1_gene.noncanonical
Pf3D7_10_v3	Chappell_et_al_Splice_Site_Finder	SpliceSite	650984	652330	.	-	.	ID=PF3D7_1016300;SumOfReads=95;SumOfReadsPlus=0;SumOfReadsMinus=95;putative_exitrons.ol_1_gene.noncanonical
Pf3D7_10_v3	Chappell_et_al_Splice_Site_Finder	SpliceSite	651434	652330	.	-	.	ID=PF3D7_1016300;SumOfReads=73;SumOfReadsPlus=0;SumOfReadsMinus=73;putative_exitrons.ol_1_gene.noncanonical
Pf3D7_10_v3	Chappell_et_al_Splice_Site_Finder	SpliceSite	651734	652330	.	-	.	ID=PF3D7_1016300;SumOfReads=132;SumOfReadsPlus=0;SumOfReadsMinus=132;putative_exitrons.ol_1_gene.noncanonical
Pf3D7_10_v3	Chappell_et_al_Splice_Site_Finder	SpliceSite	652034	652330	.	-	.	ID=PF3D7_1016300;SumOfReads=8;SumOfReadsPlus=0;SumOfReadsMinus=8;putative_exitrons.ol_1_gene.noncanonical
Pf3D7_10_v3	Chappell_et_al_Splice_Site_Finder	SpliceSite	652181	652330	.	-	.	ID=PF3D7_1016300;SumOfReads=83;SumOfReadsPlus=0;SumOfReadsMinus=83;putative_exitrons.ol_1_gene.noncanonical
Pf3D7_10_v3	Chappell_et_al_Splice_Site_Finder	SpliceSite	707682	707789	.	+	.	ID=PF3D7_1017600;SumOfReads=13;SumOfReadsPlus=13;SumOfReadsMinus=0;putative_exitrons.ol_1_gene.noncanonical
Pf3D7_10_v3	Chappell_et_al_Splice_Site_Finder	SpliceSite	1043916	1044272	.	-	.	ID=PF3D7_1024900;SumOfReads=18;SumOfReadsPlus=0;SumOfReadsMinus=18;putative_exitrons.ol_1_gene.noncanonical
Pf3D7_10_v3	Chappell_et_al_Splice_Site_Finder	SpliceSite	1053125	1053184	.	+	.	ID=PF3D7_1025100;SumOfReads=6;SumOfReadsPlus=6;SumOfReadsMinus=0;putative_exitrons.ol_1_gene.noncanonical
Pf3D7_10_v3	Chappell_et_al_Splice_Site_Finder	SpliceSite	1114444	1114527	.	-	.	ID=PF3D7_1026600;SumOfReads=13;SumOfReadsPlus=0;SumOfReadsMinus=13;putative_exitrons.ol_1_gene.noncanonical
Pf3D7_10_v3	Chappell_et_al_Splice_Site_Finder	SpliceSite	1141155	1141988	.	-	.	ID=PF3D7_1027300;SumOfReads=5;SumOfReadsPlus=0;SumOfReadsMinus=5;putative_exitrons.ol_1_gene.noncanonical
Pf3D7_10_v3	Chappell_et_al_Splice_Site_Finder	SpliceSite	1219898	1219957	.	+	.	ID=PF3D7_1029900;SumOfReads=70;SumOfReadsPlus=70;SumOfReadsMinus=0;putative_exitrons.ol_1_gene.noncanonical
Pf3D7_10_v3	Chappell_et_al_Splice_Site_Finder	SpliceSite	1261895	1261978	.	+	.	ID=PF3D7_1031300;SumOfReads=48;SumOfReadsPlus=48;SumOfReadsMinus=0;putative_exitrons.ol_1_gene.noncanonical
Pf3D7_10_v3	Chappell_et_al_Splice_Site_Finder	SpliceSite	1324149	1324542	.	-	.	ID=PF3D7_1033100;SumOfReads=10;SumOfReadsPlus=0;SumOfReadsMinus=10;putative_exitrons.ol_1_gene.noncanonical
Pf3D7_10_v3	Chappell_et_al_Splice_Site_Finder	SpliceSite	1401860	1401973	.	+	.	ID=PF3D7_1035300;SumOfReads=36;SumOfReadsPlus=36;SumOfReadsMinus=0;putative_exitrons.ol_1_gene.noncanonical
Pf3D7_10_v3	Chappell_et_al_Splice_Site_Finder	SpliceSite	1401860	1402087	.	+	.	ID=PF3D7_1035300;SumOfReads=37;SumOfReadsPlus=37;SumOfReadsMinus=0;putative_exitrons.ol_1_gene.noncanonical
Pf3D7_10_v3	Chappell_et_al_Splice_Site_Finder	SpliceSite	1421383	1421439	.	+	.	ID=PF3D7_1035800;SumOfReads=15;SumOfReadsPlus=15;SumOfReadsMinus=0;putative_exitrons.ol_1_gene.noncanonical
Pf3D7_10_v3	Chappell_et_al_Splice_Site_Finder	SpliceSite	1421410	1421466	.	+	.	ID=PF3D7_1035800;SumOfReads=13;SumOfReadsPlus=13;SumOfReadsMinus=0;putative_exitrons.ol_1_gene.noncanonical
Pf3D7_10_v3	Chappell_et_al_Splice_Site_Finder	SpliceSite	1421497	1421553	.	+	.	ID=PF3D7_1035800;SumOfReads=204;SumOfReadsPlus=204;SumOfReadsMinus=0;putative_exitrons.ol_1_gene.noncanonical
Pf3D7_11_v3	Chappell_et_al_Splice_Site_Finder	SpliceSite	779214	779273	.	-	.	ID=PF3D7_1120600;SumOfReads=21;SumOfReadsPlus=0;SumOfReadsMinus=21;putative_exitrons.ol_1_gene.noncanonical
Pf3D7_11_v3	Chappell_et_al_Splice_Site_Finder	SpliceSite	815884	816197	.	-	.	ID=PF3D7_1121600;SumOfReads=5;SumOfReadsPlus=0;SumOfReadsMinus=5;putative_exitrons.ol_1_gene.noncanonical
Pf3D7_11_v3	Chappell_et_al_Splice_Site_Finder	SpliceSite	1034444	1034533	.	+	.	ID=PF3D7_1126500;SumOfReads=69;SumOfReadsPlus=69;SumOfReadsMinus=0;putative_exitrons.ol_1_gene.noncanonical
Pf3D7_11_v3	Chappell_et_al_Splice_Site_Finder	SpliceSite	1230433	1230528	.	-	.	ID=PF3D7_1131800;SumOfReads=11;SumOfReadsPlus=0;SumOfReadsMinus=11;putative_exitrons.ol_1_gene.noncanonical
Pf3D7_11_v3	Chappell_et_al_Splice_Site_Finder	SpliceSite	1230505	1230576	.	-	.	ID=PF3D7_1131800;SumOfReads=20;SumOfReadsPlus=0;SumOfReadsMinus=20;putative_exitrons.ol_1_gene.noncanonical
Pf3D7_11_v3	Chappell_et_al_Splice_Site_Finder	SpliceSite	1551040	1551129	.	+	.	ID=PF3D7_1139100;SumOfReads=55;SumOfReadsPlus=55;SumOfReadsMinus=0;putative_exitrons.ol_1_gene.noncanonical
Pf3D7_11_v3	Chappell_et_al_Splice_Site_Finder	SpliceSite	1551166	1551219	.	+	.	ID=PF3D7_1139100;SumOfReads=55;SumOfReadsPlus=55;SumOfReadsMinus=0;putative_exitrons.ol_1_gene.noncanonical
Pf3D7_12_v3	Chappell_et_al_Splice_Site_Finder	SpliceSite	526716	527627	.	+	.	ID=PF3D7_1211800;SumOfReads=158;SumOfReadsPlus=158;SumOfReadsMinus=0;putative_exitrons.ol_1_gene.noncanonical
Pf3D7_12_v3	Chappell_et_al_Splice_Site_Finder	SpliceSite	526716	527399	.	+	.	ID=PF3D7_1211800;SumOfReads=6;SumOfReadsPlus=6;SumOfReadsMinus=0;putative_exitrons.ol_1_gene.noncanonical
Pf3D7_12_v3	Chappell_et_al_Splice_Site_Finder	SpliceSite	526944	527399	.	+	.	ID=PF3D7_1211800;SumOfReads=11;SumOfReadsPlus=11;SumOfReadsMinus=0;putative_exitrons.ol_1_gene.noncanonical
Pf3D7_12_v3	Chappell_et_al_Splice_Site_Finder	SpliceSite	839699	839752	.	-	.	ID=PF3D7_1221000;SumOfReads=8;SumOfReadsPlus=0;SumOfReadsMinus=8;putative_exitrons.ol_1_gene.noncanonical
Pf3D7_12_v3	Chappell_et_al_Splice_Site_Finder	SpliceSite	1176604	1176657	.	-	.	ID=PF3D7_1228800;SumOfReads=19;SumOfReadsPlus=0;SumOfReadsMinus=19;putative_exitrons.ol_1_gene.noncanonical
Pf3D7_12_v3	Chappell_et_al_Splice_Site_Finder	SpliceSite	1237308	1237361	.	+	.	ID=PF3D7_1230000;SumOfReads=41;SumOfReadsPlus=41;SumOfReadsMinus=0;putative_exitrons.ol_1_gene.noncanonical
Pf3D7_12_v3	Chappell_et_al_Splice_Site_Finder	SpliceSite	1444249	1444311	.	-	.	ID=PF3D7_1234600;SumOfReads=10;SumOfReadsPlus=0;SumOfReadsMinus=10;putative_exitrons.ol_1_gene.noncanonical
Pf3D7_12_v3	Chappell_et_al_Splice_Site_Finder	SpliceSite	1546567	1546638	.	-	.	ID=PF3D7_1237100;SumOfReads=18;SumOfReadsPlus=0;SumOfReadsMinus=18;putative_exitrons.ol_1_gene.noncanonical
Pf3D7_13_v3	Chappell_et_al_Splice_Site_Finder	SpliceSite	435412	435471	.	+	.	ID=PF3D7_1309400;SumOfReads=36;SumOfReadsPlus=36;SumOfReadsMinus=0;putative_exitrons.ol_1_gene.noncanonical
Pf3D7_13_v3	Chappell_et_al_Splice_Site_Finder	SpliceSite	460603	460776	.	+	.	ID=PF3D7_1310400;SumOfReads=20;SumOfReadsPlus=20;SumOfReadsMinus=0;putative_exitrons.ol_1_gene.noncanonical
Pf3D7_13_v3	Chappell_et_al_Splice_Site_Finder	SpliceSite	926135	926233	.	+	.	ID=PF3D7_1322100;SumOfReads=102;SumOfReadsPlus=102;SumOfReadsMinus=0;putative_exitrons.ol_1_gene.noncanonical
Pf3D7_13_v3	Chappell_et_al_Splice_Site_Finder	SpliceSite	926168	926233	.	+	.	ID=PF3D7_1322100;SumOfReads=5;SumOfReadsPlus=5;SumOfReadsMinus=0;putative_exitrons.ol_1_gene.noncanonical
Pf3D7_13_v3	Chappell_et_al_Splice_Site_Finder	SpliceSite	1221969	1222118	.	-	.	ID=PF3D7_1329000;SumOfReads=25;SumOfReadsPlus=0;SumOfReadsMinus=25;putative_exitrons.ol_1_gene.noncanonical
Pf3D7_13_v3	Chappell_et_al_Splice_Site_Finder	SpliceSite	1222029	1222118	.	-	.	ID=PF3D7_1329000;SumOfReads=41;SumOfReadsPlus=0;SumOfReadsMinus=41;putative_exitrons.ol_1_gene.noncanonical
Pf3D7_13_v3	Chappell_et_al_Splice_Site_Finder	SpliceSite	1515556	1515852	.	-	.	ID=PF3D7_1337500;SumOfReads=7;SumOfReadsPlus=0;SumOfReadsMinus=7;putative_exitrons.ol_1_gene.noncanonical
Pf3D7_13_v3	Chappell_et_al_Splice_Site_Finder	SpliceSite	1518187	1518261	.	-	.	ID=PF3D7_1337500;SumOfReads=13;SumOfReadsPlus=0;SumOfReadsMinus=13;putative_exitrons.ol_1_gene.noncanonical
Pf3D7_13_v3	Chappell_et_al_Splice_Site_Finder	SpliceSite	1674089	1674315	.	+	.	ID=PF3D7_1342600;SumOfReads=14;SumOfReadsPlus=14;SumOfReadsMinus=0;putative_exitrons.ol_1_gene.noncanonical
Pf3D7_13_v3	Chappell_et_al_Splice_Site_Finder	SpliceSite	1993354	1993449	.	-	.	ID=PF3D7_1349500;SumOfReads=17;SumOfReadsPlus=0;SumOfReadsMinus=17;putative_exitrons.ol_1_gene.noncanonical
Pf3D7_13_v3	Chappell_et_al_Splice_Site_Finder	SpliceSite	1993354	1993497	.	-	.	ID=PF3D7_1349500;SumOfReads=5;SumOfReadsPlus=0;SumOfReadsMinus=5;putative_exitrons.ol_1_gene.noncanonical
Pf3D7_13_v3	Chappell_et_al_Splice_Site_Finder	SpliceSite	1993402	1993497	.	-	.	ID=PF3D7_1349500;SumOfReads=29;SumOfReadsPlus=0;SumOfReadsMinus=29;putative_exitrons.ol_1_gene.noncanonical
Pf3D7_13_v3	Chappell_et_al_Splice_Site_Finder	SpliceSite	1993570	1993665	.	-	.	ID=PF3D7_1349500;SumOfReads=57;SumOfReadsPlus=0;SumOfReadsMinus=57;putative_exitrons.ol_1_gene.noncanonical
Pf3D7_13_v3	Chappell_et_al_Splice_Site_Finder	SpliceSite	2267514	2268917	.	+	.	ID=PF3D7_1357100;SumOfReads=9;SumOfReadsPlus=9;SumOfReadsMinus=0;putative_exitrons.ol_1_gene.noncanonical
Pf3D7_13_v3	Chappell_et_al_Splice_Site_Finder	SpliceSite	2788621	2788695	.	+	.	ID=PF3D7_1370300;SumOfReads=6;SumOfReadsPlus=6;SumOfReadsMinus=0;putative_exitrons.ol_1_gene.noncanonical
Pf3D7_13_v3	Chappell_et_al_Splice_Site_Finder	SpliceSite	2788672	2788755	.	+	.	ID=PF3D7_1370300;SumOfReads=5;SumOfReadsPlus=5;SumOfReadsMinus=0;putative_exitrons.ol_1_gene.noncanonical
Pf3D7_13_v3	Chappell_et_al_Splice_Site_Finder	SpliceSite	2841266	2841355	.	-	.	ID=PF3D7_1372200;SumOfReads=826;SumOfReadsPlus=0;SumOfReadsMinus=826;putative_exitrons.ol_1_gene.noncanonical
Pf3D7_14_v3	Chappell_et_al_Splice_Site_Finder	SpliceSite	108363	108470	.	+	.	ID=PF3D7_1402900;SumOfReads=21;SumOfReadsPlus=21;SumOfReadsMinus=0;putative_exitrons.ol_1_gene.noncanonical
Pf3D7_14_v3	Chappell_et_al_Splice_Site_Finder	SpliceSite	1678660	1678830	.	+	.	ID=PF3D7_1441200;SumOfReads=13;SumOfReadsPlus=13;SumOfReadsMinus=0;putative_exitrons.ol_1_gene.noncanonical
Pf3D7_14_v3	Chappell_et_al_Splice_Site_Finder	SpliceSite	1930344	1930514	.	+	.	ID=PF3D7_1447000;SumOfReads=8;SumOfReadsPlus=8;SumOfReadsMinus=0;putative_exitrons.ol_1_gene.noncanonical
Pf3D7_14_v3	Chappell_et_al_Splice_Site_Finder	SpliceSite	2095707	2097011	.	-	.	ID=PF3D7_1451200;SumOfReads=13;SumOfReadsPlus=0;SumOfReadsMinus=13;putative_exitrons.ol_1_gene.noncanonical
